# PDGFRα signaling regulates Srsf3 transcript binding to affect PI3K signaling and endosomal trafficking

**DOI:** 10.1101/2024.04.03.587975

**Authors:** Thomas E. Forman, Marcin P. Sajek, Eric D. Larson, Neelanjan Mukherjee, Katherine A. Fantauzzo

**Affiliations:** Department of Craniofacial Biology, School of Dental Medicine, University of Colorado Anschutz Medical Campus, Aurora, CO, USA; Medical Scientist Training Program, University of Colorado Anschutz Medical Campus, Aurora, CO, USA; Department of Biochemistry and Molecular Genetics, School of Medicine, University of Colorado Anschutz Medical Campus, Aurora, CO, USA; RNA Bioscience Initiative, University of Colorado Anschutz Medical Campus, Aurora, CO, USA; Institute of Human Genetics, Polish Academy of Sciences, Poznan, Poland; Department of Otolaryngology – Head and Neck Surgery, University of Colorado Anschutz Medical Campus, Aurora, CO, USA; Basic and Translational Sciences, Penn Dental Medicine, University of Pennsylvania, Philadelphia, PA, USA

## Abstract

Signaling through the platelet-derived growth factor receptor alpha (PDGFRα) plays a critical role in craniofacial development, as mutations in *PDGFRA* are associated with cleft lip/palate in humans and *Pdgfra* mutant mouse models display varying degrees of facial clefting. Phosphatidylinositol 3-kinase (PI3K)/Akt is the primary effector of PDGFRα signaling during skeletal development in the mouse. We previously demonstrated that Akt phosphorylates the RNA-binding protein serine/arginine-rich splicing factor 3 (Srsf3) downstream of PI3K-mediated PDGFRα signaling in mouse embryonic palatal mesenchyme (MEPM) cells, leading to its nuclear translocation. We further showed that ablation of *Srsf3* in the murine neural crest lineage results in severe midline facial clefting, due to defects in proliferation and survival of cranial neural crest cells, and widespread alternative RNA splicing (AS) changes. Here, we sought to determine the molecular mechanisms by which Srsf3 activity is regulated downstream of PDGFRα signaling to control AS of transcripts necessary for craniofacial development. We demonstrated via enhanced UV-crosslinking and immunoprecipitation (eCLIP) of MEPM cells that PDGF-AA stimulation leads to preferential binding of Srsf3 to exons and loss of binding to canonical Srsf3 CA-rich motifs. Through the analysis of complementary RNA-seq data, we showed that Srsf3 activity results in the preferential inclusion of exons with increased GC content and lower intron to exon length ratio. Moreover, we found that the subset of transcripts that are bound by Srsf3 and undergo AS upon PDGFRα signaling commonly encode regulators of PI3K signaling and early endosomal trafficking. Functional validation studies further confirmed that Srsf3 activity downstream of PDGFRα signaling leads to retention of the receptor in early endosomes and increases in downstream PI3K-mediated Akt signaling. Taken together, our findings reveal that growth factor-mediated phosphorylation of an RNA-binding protein underlies gene expression regulation necessary for mammalian craniofacial development.
