## Supplementary material for "PDGFRα signaling regulates Srsf3 transcript binding to affect PI3K signaling and endosomal trafficking": Table S2

### Sheet: sc -PDGF vs shSrsf3 -PDGF
name	log2FoldChange	padj
H2bc12	-1	0.00605
Zfp558	-1	0.0248
Gfra2	-1.01	2.32e-78
Dact1	-1.01	8.01e-14
Tnfrsf21	-1.01	2.07e-13
Clca3a1	-1.01	1.56e-11
Tgtp1	-1.01	3.87e-05
Yjefn3	-1.01	0.000377
9130024F11Rik	-1.01	0.00161
Irf7	-1.02	0.00253
Pmp2	-1.02	0.00624
Slc16a11	-1.02	0.00948
H3c2	-1.02	0.0141
Col14a1	-1.03	1.4e-31
Ednra	-1.03	6.53e-07
Psd4	-1.03	0.000125
Zfp712	-1.03	0.000461
Kcnmb4	-1.03	0.00181
Lax1	-1.03	0.00603
Rundc3a	-1.03	0.0287
Rpl36a-ps1	-1.03	0.0318
Clip4	-1.04	2.72e-41
Stat1	-1.04	1.2e-23
Ets2	-1.04	1.35e-21
Epb41l4a	-1.04	8.59e-16
Ggt7	-1.04	7.38e-07
Srsf3-ps	-1.04	0.00147
Muc2	-1.04	0.00402
Plcl1	-1.04	0.0184
Pcyox1	-1.05	2.6e-18
Col23a1	-1.05	4.2e-08
Gm50012	-1.05	4.62e-05
Bbs1	-1.05	0.000125
B4galnt2	-1.05	0.000718
C030037D09Rik	-1.05	0.0014
Gpr146	-1.05	0.0064
Dapk2	-1.05	0.0145
Mecom	-1.06	1.98e-13
Rab6b	-1.06	0.00679
Scara5	-1.07	1.64e-55
H2ac25	-1.07	3.71e-21
Ralgps2	-1.07	4.16e-12
Alx1	-1.07	3.07e-11
Dennd11	-1.07	6.84e-06
Ifi44	-1.07	2.27e-05
Zbtb7c	-1.07	8.35e-05
Prkch	-1.07	0.024
Zdhhc7	-1.08	2.02e-21
Vit	-1.08	1.27e-20
Fzd3	-1.08	4.42e-15
Rps26-ps1	-1.08	2.69e-14
Trp53i11	-1.08	2.63e-09
F730043M19Rik	-1.08	6.52e-05
Cnbd2	-1.08	0.000635
Flt4	-1.08	0.00121
Sytl4	-1.08	0.00263
Apol6	-1.08	0.00711
Reep1	-1.09	1.43e-10
Col11a2	-1.09	1.18e-06
Mafb	-1.09	2.6e-05
Ccdc166	-1.09	0.000516
Fbxl9	-1.09	0.00647
Cdkn1c	-1.1	4.88e-31
Iglon5	-1.1	1.46e-26
Arhgap20	-1.1	2.35e-13
Acvr2b	-1.1	7.9e-05
Zfp791	-1.1	0.000412
Trim21	-1.1	0.00883
Trim34b	-1.1	0.0268
Podxl2	-1.11	6.81e-29
Ifit1	-1.11	1.49e-07
Brms1l	-1.11	5.34e-05
Zfp455	-1.11	0.0035
Ndufb4	-1.11	0.0111
Gm4425	-1.11	0.0173
Tnfrsf25	-1.11	0.0389
Mgat4a	-1.11	0.0443
Tgtp2	-1.12	8.68e-06
Sema4f	-1.12	0.000203
Slc7a2	-1.13	9.04e-40
Ctnna2	-1.13	1e-37
Lrp3	-1.13	1.9e-08
Rph3al	-1.13	0.000189
Cox7c-ps1	-1.13	0.00128
Prkcq	-1.13	0.00287
Gm42566	-1.13	0.00441
Hltf	-1.14	2.04e-46
Myo7a	-1.14	5.98e-11
H4c9	-1.14	2.81e-05
Trim30d	-1.14	4.05e-05
Nap1l2	-1.14	0.000572
Slc15a4	-1.14	0.0096
Apol10b	-1.14	0.0246
Hs6st3	-1.14	0.0409
Catip	-1.14	0.0499
Peg3	-1.15	6.36e-44
Klf13	-1.15	4.32e-19
Ppp1r3b	-1.15	8.95e-14
Pdgfb	-1.15	5.71e-09
Kctd12b	-1.15	2.41e-07
Slc35f1	-1.15	5.99e-07
Engase	-1.15	0.00034
H2bc4	-1.16	3.16e-30
Sorcs1	-1.16	9.25e-05
Plppr1	-1.16	0.0007
Jph1	-1.17	7.25e-08
Tnnt2	-1.17	6.29e-07
Ddx25	-1.17	0.0019
Irx3os	-1.17	0.048
Egln3	-1.18	2.45e-17
E130208F15Rik	-1.18	0.00255
Vash1	-1.18	0.011
Elavl2	-1.18	0.0115
Bmp6	-1.19	3.32e-28
Pcdhb5	-1.19	7.77e-05
Gm12715	-1.19	0.00108
Cmya5	-1.19	0.00425
Gjb2	-1.19	0.0143
Pbx3	-1.2	5.22e-37
Adamts20	-1.2	7.91e-08
Crybg1	-1.21	9.7e-21
Reps2	-1.21	0.0386
Trmt6	-1.22	3.1e-51
Dmxl2	-1.22	6.02e-11
Sh3bgrl2	-1.22	2.54e-05
Scube1	-1.22	0.000282
Pcdhb11	-1.22	0.00796
Alx4	-1.23	9.99e-38
Wnt16	-1.23	4.24e-37
Tenm4	-1.23	1.36e-31
Acsl1	-1.23	2.19e-27
Cerkl	-1.23	0.000118
Prdm16	-1.23	0.000606
Rims4	-1.23	0.014
Pcdhb10	-1.23	0.0464
Lrp5	-1.24	2.08e-85
Adam12	-1.24	3.68e-27
Pth1r	-1.24	2.24e-25
Slc25a35	-1.24	6.11e-06
Chodl	-1.24	0.00265
Ryr3	-1.24	0.0162
Mest	-1.25	9.15e-20
Syn3	-1.25	6.65e-06
Pcsk6	-1.26	3.04e-98
Nod1	-1.26	2.75e-11
Ifitm1	-1.26	3.78e-08
Rbm8a2	-1.26	0.00286
Col28a1	-1.26	0.00662
Rarres2	-1.26	0.00785
E030022I16Rik	-1.26	0.0206
H2bc8	-1.26	0.0226
Gm47101	-1.26	0.0421
Wdr89	-1.27	0.0267
Vsnl1	-1.28	1.75e-08
Slc24a2	-1.28	0.042
Ppp1r26	-1.29	1.06e-21
Dnajc28	-1.29	3.78e-05
Eif4e3	-1.29	4.85e-05
A530084C06Rik	-1.29	0.00184
Mgll	-1.3	1.19e-46
Slc16a9	-1.3	4.02e-11
Slc7a4	-1.3	9.56e-05
Epas1	-1.3	0.000247
Gm6740	-1.3	0.0314
Gsc	-1.31	0.000148
Hopx	-1.31	0.000424
Tnfrsf4	-1.31	0.00314
Fgf11	-1.31	0.0335
Fmo1	-1.31	0.0404
Ndrg1	-1.32	1.9e-122
Gm36445	-1.32	0.00363
Mob3b	-1.33	0.000174
Dchs2	-1.33	0.0113
Tlcd4	-1.33	0.0292
Gprin3	-1.34	6.73e-33
Ppp1r9a	-1.34	1.15e-08
Dync1i1	-1.34	2.24e-05
Lrrc75b	-1.35	5.29e-80
Nog	-1.35	8.28e-13
Agap2	-1.35	2.92e-09
Npas2	-1.35	0.0129
Ddx3y	-1.36	1.38e-45
Atp2b4	-1.37	2.41e-103
Mkx	-1.37	8.08e-05
Hck	-1.37	0.000104
Serpina3m	-1.37	0.00855
Tbx6	-1.39	0.000228
Fam20a	-1.4	1.12e-142
Rflnb	-1.4	9.52e-91
St8sia2	-1.4	8.2e-20
Nkd1	-1.4	3.92e-13
Mpped2	-1.4	5.27e-06
Prkcz	-1.4	0.0116
Jph4	-1.42	5.69e-05
Nova2	-1.44	0.000183
Fndc1	-1.45	1.14e-17
Cdh10	-1.45	2.38e-14
Dlk1	-1.45	2.87e-08
Mx2	-1.45	0.00289
Stxbp6	-1.45	0.00376
Tmc7	-1.46	0.0187
Kank4	-1.47	1.66e-37
Parp14	-1.47	1.35e-16
Tfap2a	-1.47	2.48e-16
Dmrta2	-1.47	2.19e-13
Tgfbr3l	-1.47	7.77e-08
Nat8l	-1.47	4.21e-06
Slpi	-1.47	0.000101
Rasip1	-1.47	0.00198
Nexmif	-1.47	0.00943
Gm47205	-1.47	0.0376
Gm10167	-1.48	0.000883
Cdh23	-1.48	0.000898
Spn	-1.48	0.00337
Olr1	-1.48	0.00965
Col17a1	-1.48	0.0132
Fam222a	-1.48	0.03
Sim2	-1.49	7.88e-186
Serpine2	-1.49	1.77e-111
Pthlh	-1.49	1.25e-06
Pcdhb12	-1.49	6.79e-05
Gper1	-1.49	0.000163
Pcdhb13	-1.49	0.00134
Iigp1	-1.49	0.00375
Lhx9	-1.51	4.03e-32
Scg2	-1.51	5.04e-09
Uty	-1.51	6.95e-07
Shank3	-1.51	0.00375
Fign	-1.51	0.0224
Tmem108	-1.51	0.0444
Cyp26b1	-1.52	3.9e-67
Homez	-1.52	1.46e-07
Adora1	-1.52	7.48e-05
Scarf1	-1.52	0.0426
Eif2s3y	-1.53	3.02e-29
Lingo4	-1.53	0.00139
Ppbp	-1.53	0.00824
Ccdc96	-1.53	0.024
Scube3	-1.55	7.13e-22
Rerg	-1.55	7.41e-14
Pnma2	-1.55	0.0065
Vav3	-1.56	1.45e-05
Ppp4r4	-1.56	3.24e-05
Gata3	-1.57	6.43e-40
Nmnat2	-1.57	6.41e-31
Bnip3	-1.57	4.46e-25
Enpep	-1.57	2.65e-14
Cacnb2	-1.58	3.69e-34
Gna14	-1.58	1.58e-11
Rtn4rl2	-1.58	7.68e-08
Igf2os	-1.58	4.68e-07
Zfp786	-1.58	0.000586
Inhbb	-1.59	7.01e-24
Dapk1	-1.59	7.09e-17
Ppp1r3c	-1.59	0.000837
Srl	-1.59	0.00412
Ces2g	-1.59	0.0252
C1qtnf4	-1.6	5.58e-09
Gpr27	-1.6	0.000657
Nrp2	-1.61	5.55e-80
Satb1	-1.61	0.00972
Hr	-1.62	1.04e-24
Lrp11	-1.62	1.03e-22
Cldn19	-1.62	3.82e-05
Nfe2l3	-1.62	0.00969
4930589O11Rik	-1.62	0.0297
Tg	-1.63	7.98e-15
Serpina3n	-1.64	1.63e-97
Pitx2	-1.64	4.19e-18
Fhod3	-1.64	2.36e-12
Gm6288	-1.64	0.0047
Sncaip	-1.65	2.05e-78
Gm7658	-1.65	0.0313
Gm4353	-1.66	0.00418
Lama1	-1.67	1.05e-09
AI504432	-1.67	0.00108
Bex2	-1.67	0.00539
Serpina9	-1.67	0.0102
Kcnb1	-1.68	2.42e-05
Dlg2	-1.69	0.000259
Ednrb	-1.69	0.00383
Lix1	-1.69	0.0448
Wnt5b	-1.7	2.16e-14
Ano1	-1.72	3.7e-16
Lonrf2	-1.72	8.47e-05
Susd5	-1.72	0.00268
Fgf13	-1.73	0.00287
Oasl2	-1.74	5.73e-12
Otx1	-1.74	0.0297
Kdm5d	-1.75	3.91e-19
2610528A11Rik	-1.75	0.00766
Atp8a1	-1.76	2.6e-07
Doc2b	-1.77	7.86e-19
Podxl	-1.77	3.57e-08
Pkp1	-1.77	1.44e-07
Adamts17	-1.78	0.000584
Zbp1	-1.8	0.000206
Prex1	-1.83	1.19e-25
Rnf43	-1.83	0.014
Mt2	-1.85	2.36e-22
Dll1	-1.86	0.01
Sema5b	-1.87	0.00294
Tcfl5	-1.87	0.00698
Igf2	-1.88	5.12e-59
Ptprcap	-1.88	5.16e-05
Oas1a	-1.89	3.16e-05
Rpl36-ps12	-1.89	0.0222
Plekhg1	-1.9	9.91e-07
Frmpd3	-1.9	0.0139
Hhex	-1.91	4.21e-05
Pi15	-1.94	7.73e-06
Dact2	-1.94	0.000114
Bcan	-1.95	0.0132
Gm17552	-1.96	0.0196
Coq8a	-1.98	1.8e-08
Gdf10	-1.98	3.97e-07
Cadm1	-1.99	2.03e-45
Zfp78	-2	4.26e-07
Zfp454	-2	0.0194
Pfn4	-2.01	0.00852
Nebl	-2.03	0.000381
Prokr1	-2.04	1.58e-07
Frat1	-2.06	0.000102
Gpx3	-2.07	1.34e-54
Pde9a	-2.08	3.3e-11
Zim1	-2.08	1.14e-06
Zfp536	-2.08	0.00552
Wnt4	-2.1	3.54e-09
Hs3st3b1	-2.1	1.68e-07
Cited1	-2.11	0.0392
Cux2	-2.13	0.0147
Cnmd	-2.14	2.56e-12
Sfrp2	-2.17	5.78e-57
Nlgn3	-2.17	0.000983
Serpina3e-ps	-2.18	0.000556
Lrrn1	-2.18	0.00206
2210039B01Rik	-2.19	0.0307
Gm13226	-2.2	0.0479
Foxo6	-2.21	9.18e-06
Cdhr1	-2.23	3.96e-106
Cpne4	-2.25	0.0134
Plxnc1	-2.26	4.24e-65
Auts2	-2.28	1.74e-75
F630042J09Rik	-2.29	0.032
Oas2	-2.3	0.0034
Kcnn3	-2.32	8.65e-06
Enpp2	-2.33	3.47e-58
Sema5a	-2.34	5.12e-170
Gng4	-2.34	0.00185
Gprin2	-2.34	0.0077
Gm8817	-2.38	0.028
Tmem178	-2.42	0.0305
Ism1	-2.43	5.23e-74
Gm10000	-2.45	0.00385
Cpxm2	-2.46	1.84e-06
Alk	-2.46	1.15e-05
Bace2	-2.47	0.0048
Axin2	-2.48	7.41e-11
Gbp5	-2.51	0.00649
Cdh1	-2.52	4.2e-13
Lpar3	-2.52	0.00296
Dpysl4	-2.53	0.000227
Sspo	-2.55	1.33e-05
Syt8	-2.57	0.0258
Cfap54	-2.57	0.0433
Sgpp2	-2.58	0.014
Igfbp5	-2.63	9.71e-281
Megf6	-2.63	1.99e-09
Nr3c2	-2.65	0.000444
Ddx43	-2.67	0.00615
Mgam	-2.71	0.00524
Rxfp3	-2.77	0.000254
Gm973	-2.77	0.00797
Gpr88	-2.8	0.000212
Gpm6b	-2.84	3.99e-10
Mapk15	-2.86	0.00393
Serpina3h	-2.87	5.11e-10
Ndnf	-2.87	0.00222
Erg	-2.9	4.05e-22
Kcnk15	-2.91	1.86e-22
Hey1	-2.91	9.09e-05
Kcnk1	-2.93	3.28e-16
Cxcl14	-2.95	1.7e-34
Prlr	-2.97	1.82e-05
Piezo2	-2.98	1.91e-119
Kif26b	-2.99	1.15e-135
Pram1	-3.02	0.03
Gpr35	-3.12	7.57e-07
2010204K13Rik	-3.14	0.01
Adamts16	-3.17	7.01e-32
Tspan8	-3.18	0.0101
Igfbp2	-3.31	0
Fxyd6	-3.31	0.00318
Serpina3g	-3.33	1.89e-42
Tnn	-3.39	5.3e-07
Gm18787	-3.41	1.07e-27
Foxe1	-3.45	0.00159
Adamts15	-3.68	1.04e-08
Avpr1a	-3.69	1.54e-17
Aldh1a2	-3.7	1.44e-24
Serpina3f	-3.83	0.00991
Fgf9	-3.93	4.43e-05
Sostdc1	-3.99	2.1e-06
Gm49257	-4	2.7e-08
Kctd8	-4.12	2.73e-09
Thbs4	-4.42	0.00122
Penk	-4.44	1.09e-05
Dmrt2	-4.61	0.000793
Col25a1	-4.86	1.44e-11
Lgr5	-5.28	1.67e-61
Stk32b	-6.69	4.51e-06
Gm45234	-9.47	0.0219
Ahcyl	-15	0.00197
Gm10052	-15.4	0.00146
Gng7	21.8	2.65e-06
Gm14303	21.1	6.07e-06
Rpl30-ps9	15.5	0.0013
4930426L09Rik	14.9	0.00214
Gm5884	9.1	1.33e-06
Gm20507	6.82	5.42e-05
Snord22	5.82	0.00496
Cyp1a1	5.15	0.00111
Slc5a7	4.37	1.14e-06
Scn9a	4.1	6.1e-14
Dmp1	3.9	1.19e-13
Gstp2	3.85	0.0244
Col4a6	3.61	6.59e-73
Grm7	3.5	0.0021
Pagr1a	3.44	0.00476
Cd300lb	3.4	0.00285
Gm20661	3.37	7.74e-05
Gm45457	3.37	0.000772
Ppef1	3.27	1.75e-05
Mcoln3	3.24	0.00125
Gm26854	3.24	0.00829
Gm3625	3.23	0.00738
Pkhd1	3.21	0.00375
Rab3b	3.19	1.17e-57
Kprp	3.18	8.57e-13
Gm20662	3.14	0.00146
Wnt7b	3.13	0.00419
Gm20125	3.09	0.0191
Adam33	3.07	4.33e-85
Rhag	3.07	0.000924
Gm37854	3.02	0.0031
Abcc6	2.98	0.036
Cnksr1	2.92	0.0217
Abcb1a	2.86	3.45e-19
Il2rb	2.86	1.31e-13
Mmp25	2.86	8.78e-07
Serpinb6c	2.86	3.71e-06
Aifm3	2.82	0.023
H3c11	2.82	0.0457
Or51e2	2.78	0.0203
Elobl	2.74	9.84e-39
Prl2c2	2.73	8.67e-09
Crygs	2.64	0.0049
Gm48073	2.62	0.0352
Parvb	2.6	3.05e-46
Gm30015	2.6	0.0145
Spag17	2.59	0.0212
Clcnkb	2.58	0.000983
Gm40909	2.58	0.0195
Epyc	2.57	6.29e-09
Bdkrb2	2.55	1.29e-37
Lgr6	2.55	0.0114
Klk8	2.53	0.0331
Arhgap36	2.52	9.55e-06
Cadm2	2.49	4.69e-06
Asb2	2.48	0.00131
F730311O21Rik	2.47	0.0138
Vip	2.46	0.00485
Prss35	2.43	3.58e-75
Cftr	2.42	7.16e-87
Ahrr	2.4	1.68e-11
Cda	2.38	2.44e-05
Alkal1	2.36	1.66e-14
Sparcl1	2.35	1.46e-65
Cdh5	2.35	3.7e-11
9330188P03Rik	2.35	0.000212
Hvcn1	2.34	2.81e-69
Ldb2	2.34	9.43e-41
Gm30563	2.34	0.0462
Sema6b	2.32	5.61e-06
Aldh1l1	2.3	2.11e-11
Mlph	2.3	0.0249
Tnxb	2.29	7.92e-19
Atp8b3	2.29	0.00988
Ccdc85a	2.28	9.54e-09
Lama3	2.28	0.00368
4930447C04Rik	2.28	0.0248
Trim6	2.28	0.0376
Wnt2	2.26	5.62e-11
Snai3	2.24	0.00188
Cadm4	2.23	8.35e-36
9430018G01Rik	2.23	7.24e-05
1110046J04Rik	2.23	0.0101
Bmerb1	2.22	2.18e-33
Cdhr4	2.22	0.00495
Entpd1	2.21	2.68e-07
Stmn4	2.2	0.00209
Pde11a	2.2	0.00275
1700003F12Rik	2.19	4.81e-06
Grip1	2.18	6.68e-07
Dner	2.17	9.2e-27
Plin4	2.16	5.78e-63
Armh1	2.16	0.00258
Havcr2	2.15	1.56e-07
Dcn	2.14	1.53e-107
Pkhd1l1	2.14	5.06e-06
Olfml2a	2.13	6.05e-41
Agbl2	2.13	1.17e-09
Sntg1	2.13	0.0166
B3gnt7	2.12	0.0482
Otogl	2.11	0.000809
Dmkn	2.11	0.0066
Kcnk10	2.11	0.0108
Spta1	2.1	9.08e-93
Dok5	2.1	0.00177
Sorbs2	2.08	1.83e-271
Nmnat3	2.06	9.91e-17
Serpinb2	2.05	0.00422
Gm42675	2.05	0.0366
5830454E08Rik	2.05	0.0423
Trpm3	2.02	0.000212
Maob	2.02	0.00169
Slc35f2	1.98	4.1e-14
Fbxw10	1.97	1.3e-06
Il1rapl1	1.96	2.64e-05
Fgf10	1.95	6.26e-36
Gchfr	1.95	4.66e-25
Chchd10	1.95	8.31e-20
Trpm6	1.94	0.0175
Dynap	1.91	0.00674
Cox6b2	1.9	5.08e-13
Gm15866	1.89	3.51e-05
Tmem130	1.88	0.000584
Fam107a	1.88	0.0041
Upk1b	1.88	0.0153
Itga8	1.86	7.16e-78
Psma8	1.86	0.00045
Gm38366	1.86	0.0075
Dynlt2a1	1.85	8.76e-05
2210406O10Rik	1.84	0.00366
Sh3bgr	1.83	8.57e-13
Gjc2	1.82	8.69e-06
Ptprb	1.81	2e-89
Psca	1.81	0.0172
Inmt	1.8	0.00012
Prkcg	1.79	3.24e-50
Shox2	1.79	8.28e-49
A230065N10Rik	1.79	0.00602
Hspa12a	1.77	6.5e-61
Ppfibp2	1.76	2.68e-15
Ptpn22	1.76	9.56e-06
Adamts9	1.75	9.63e-41
Csmd3	1.75	6.07e-07
Cst6	1.75	1.99e-06
Syt4	1.75	0.0325
Rcsd1	1.75	0.0467
Cdh26	1.74	0.00152
Nxph3	1.73	0.00921
E030013I19Rik	1.72	7.81e-08
A530046M15Rik	1.72	1.3e-05
Agt	1.72	0.000269
Aass	1.71	3.64e-26
Cmbl	1.71	0.00164
Gm29394	1.71	0.00721
Gatm	1.7	1.11e-05
Gm49486	1.7	0.00139
Arl14epl	1.7	0.0159
Gm44220	1.7	0.0264
Pla2r1	1.69	1.74e-15
Susd2	1.68	3.92e-17
Cygb	1.68	9.43e-10
Acss3	1.68	3.02e-09
Foxp2	1.68	5.31e-07
Crct1	1.67	0.0191
Fgf5	1.66	1.29e-08
Dusp27	1.66	1.19e-06
Gdpd2	1.66	0.0354
Ces1a	1.65	1.54e-13
Hhip	1.65	1.23e-05
Garin1a	1.65	0.045
Susd1	1.64	0.000118
Cdk15	1.64	0.00611
Siglecg	1.63	2e-10
Nr4a1	1.62	1.44e-17
Lonrf3	1.62	0.0403
P2ry14	1.61	4.02e-45
Lbp	1.61	1.27e-21
Lrrc4c	1.61	1.21e-12
Lrrn3	1.61	3.07e-11
Gm19426	1.61	1.11e-07
Gm49928	1.61	0.012
Cacnb4	1.6	0.000797
Hdac9	1.59	6.63e-08
Gm50216	1.59	9.75e-05
Akr1c13	1.59	0.000323
Plac9	1.58	8.14e-29
Gngt2	1.58	0.000845
Ckb	1.57	9.24e-64
Spata9	1.56	0.00676
Il6	1.55	2.16e-06
Rnf125	1.54	0.0174
Car8	1.54	0.0237
Gm29630	1.53	0.00141
4732414G09Rik	1.53	0.0201
Cyb561	1.53	0.0226
Pcdhga11	1.53	0.0345
Sh2d4a	1.52	5.82e-13
AI661453	1.52	0.0121
St6galnac2	1.51	1.17e-20
Lncenc1	1.51	0.000123
Itih5	1.51	0.0167
Lrrc3	1.51	0.0345
Adm	1.5	1.24e-58
Nipal1	1.5	7.42e-11
Tgm2	1.49	3.68e-65
Abcb1b	1.49	1.62e-56
Aldh1a1	1.49	9.94e-07
Cyp27a1	1.49	6.11e-06
Tnfsf18	1.48	4.35e-81
Cntn2	1.48	0.0305
Dhrs9	1.47	5.18e-130
Cdh18	1.47	5.75e-28
Rgs16	1.47	1.47e-15
Gsto2	1.47	2.44e-05
Dlgap3	1.47	0.0251
Fyb2	1.46	2.39e-17
Ecscr	1.46	2.59e-06
Gpr183	1.46	0.00219
Gm4544	1.46	0.00296
Txlnb	1.46	0.00479
Slc18a1	1.46	0.0386
Fam169a	1.46	0.0483
Nqo1	1.45	1.39e-64
Mapk13	1.45	2.11e-14
Fam131a	1.45	9.07e-06
Gm32282	1.45	0.000113
Fndc3c1	1.44	7.14e-89
Dennd3	1.44	1.18e-20
Cfap100	1.44	1.85e-09
Tbxa2r	1.44	2.57e-05
Lrrtm2	1.43	3.05e-16
Nrip2	1.43	0.0226
Rfng	1.42	4.85e-61
Icam1	1.42	0.00325
Mst1	1.41	0.000555
Il15	1.41	0.0318
Itgb7	1.4	6e-06
Kcnj15	1.4	0.000146
Atp6v0a4	1.4	0.0107
Fabp3	1.39	1.44e-19
Rcan2	1.39	1.7e-05
Gm47127	1.39	0.0199
Gm3696	1.39	0.0253
9630013D21Rik	1.38	0.00924
Plce1	1.37	5.88e-45
Ly6f	1.37	0.0274
Tmem88	1.36	1.11e-08
Cyp2d22	1.36	5.8e-07
Raet1d	1.35	2.39e-07
Cspg5	1.35	0.000294
Kcnj4	1.35	0.000786
Klhl3	1.35	0.0106
Ptchd1	1.35	0.0208
Syt13	1.34	1.05e-13
AI593442	1.34	9.36e-09
Gm10645	1.34	0.0405
Itga2	1.33	1.53e-05
Rpl22-ps1	1.33	0.0444
Spon2	1.32	4.83e-84
Adhfe1	1.32	2.4e-06
Klhl30	1.32	0.00209
4930523C07Rik	1.32	0.0121
Gm43032	1.32	0.0176
Has1	1.31	2.22e-22
Clic5	1.31	1.22e-09
Mir155hg	1.31	0.0328
Gm14057	1.31	0.0443
Sp7	1.3	0.00146
Abca8b	1.29	2.91e-11
Mtus2	1.29	1.04e-10
Gm15983	1.29	8.85e-05
Abcb11	1.29	0.0051
Rassf2	1.28	4.23e-39
Arc	1.28	1.44e-21
Gpsm3	1.28	6.42e-13
Fbxo2	1.28	4.81e-06
Nr1h3	1.28	0.0011
Stac2	1.27	1.43e-27
Sh2d3c	1.27	3.59e-24
Parm1	1.27	3.32e-10
Ankle1	1.27	6.41e-08
AW046200	1.27	0.0487
Gm15706	1.26	6.36e-08
Kdr	1.26	0.00688
Abcc3	1.26	0.0284
Chrdl1	1.25	3.57e-48
Acsl6	1.25	0.00592
Tlr1	1.25	0.0105
Akr1c14	1.24	2.8e-24
Gm37145	1.24	5.53e-05
Zfp811	1.24	0.00863
S1pr3	1.23	5.35e-100
Gm15181	1.23	0.0273
Rnase10	1.23	0.0327
Pdzd7	1.22	0.000773
A630001G21Rik	1.22	0.0347
Gm43719	1.21	6.98e-29
Pik3r5	1.21	2.94e-12
2810429I04Rik	1.21	0.0107
Ctsc	1.21	0.0252
Mill2	1.2	1.23e-21
Entpd3	1.2	4.51e-12
G430095P16Rik	1.2	2.03e-05
Gm48348	1.2	0.0015
Emilin2	1.19	1.23e-61
Smim1	1.19	2.75e-15
P2rx5	1.19	2.14e-07
Scml4	1.19	0.0409
Baiap2l1	1.18	1.05e-13
Proser2	1.18	1.11e-12
A830052D11Rik	1.18	0.032
Gbx1	1.18	0.0366
Slc16a1	1.17	9.93e-64
Trpv2	1.17	1.67e-33
Fam110c	1.17	6.49e-16
Agtr2	1.17	0.000218
Sptbn5	1.17	0.000581
Prelid3a	1.17	0.0291
Scarb1	1.16	6.79e-105
Cdkn3	1.16	4.4e-10
Radx	1.16	0.0197
D630003M21Rik	1.16	0.0242
Apol8	1.16	0.0325
Dusp5	1.15	5.66e-66
Klhl13	1.15	6.3e-10
A430018G15Rik	1.15	0.00115
Mylk2	1.14	0.00719
Eci3	1.14	0.00822
Dmpk	1.13	8.42e-27
Dusp9	1.13	4.79e-08
8430436N08Rik	1.13	0.000346
Stmn2	1.13	0.0042
Pcdh9	1.12	1.86e-48
Lrrn4cl	1.12	3.13e-22
Il15ra	1.12	2.74e-13
Rasgrp3	1.12	7.56e-11
Cyb5r2	1.12	4.14e-08
Slc24a3	1.11	7.11e-57
Sema3e	1.11	7.04e-49
Myh11	1.11	8.32e-16
Eps8l2	1.11	1.25e-11
Pir	1.11	1.74e-09
Eppk1	1.11	1.04e-06
Mcoln2	1.11	0.0167
Gm10335	1.11	0.0245
Cspg4	1.1	1.36e-43
Cenpa	1.1	4.15e-16
C3	1.1	0.00298
Gm5914	1.1	0.0151
Abi3bp	1.09	1.22e-37
Rap1gap	1.09	7.97e-07
A930001C03Rik	1.09	0.00967
Enpp3	1.08	1.33e-07
Aldh1a7	1.08	8.09e-06
Chsy3	1.08	0.00201
Spaca9	1.08	0.0023
Fetub	1.08	0.00254
1700009N14Rik	1.08	0.0124
Hspd1-ps3	1.08	0.0443
Gm48653	1.08	0.0458
Col4a5	1.07	2.64e-81
Epha1	1.07	6.78e-54
Naaa	1.07	9.9e-38
Rida	1.07	6.52e-37
Kif23	1.07	4.7e-23
Kcnn4	1.07	5.49e-14
Spag4	1.07	1.3e-08
As3mt	1.07	0.00303
Gm16201	1.07	0.00774
Adamtsl5	1.06	1.9e-70
Lrrc32	1.06	4.57e-47
C130074G19Rik	1.06	8.6e-27
Gstt1	1.06	1.36e-18
Dusp19	1.06	3.87e-15
Sugct	1.06	1.56e-05
Ptpn6	1.06	2.68e-05
Slc45a3	1.06	0.000318
Vnn1	1.06	0.0233
Gm21981	1.06	0.0415
Uaca	1.05	4.6e-96
Syk	1.05	3.01e-20
Cib2	1.05	5.15e-14
Gm44206	1.05	0.000711
Gm30873	1.05	0.00312
Klra4	1.04	5.6e-10
Me3	1.04	1.07e-09
C1qtnf12	1.04	2.95e-08
Kif5a	1.04	4.41e-05
Adamts18	1.04	0.0118
Gsta4	1.03	1.34e-44
D630045J12Rik	1.03	3.53e-29
Ankrd34a	1.03	1.78e-10
Itga7	1.03	8.91e-09
Gm38403	1.03	2.53e-06
Sv2a	1.03	4.55e-05
Mapre2	1.02	8.86e-81
Dusp6	1.02	3.66e-32
Gfpt2	1.02	2.51e-30
Galm	1.02	1.74e-23
Aqp1	1.02	8.89e-21
Prph	1.02	0.0258
Nol4	1.02	0.032
Cnn1	1.01	5.88e-64
Lrrcc1	1.01	6.55e-63
Eno3	1.01	7e-33
Pyroxd2	1.01	6.66e-10
Kitl	1.01	1.26e-08
Jam2	1.01	8.14e-07
Krt7	1.01	0.000247
Gm20716	1.01	0.03
Chl1	1	1.62e-26
Mfap5	1	2.56e-12
Tro	1	0.00115

### Sheet: sc +PDGF vs shSrsf3 +PDGF
name	log2FoldChange	padj
4930426L09Rik	-15.1	0.00203
Rpl30-ps9	-14.5	0.00328
Gm4294	-6.88	0.0191
Fgf9	-6	2.17e-05
Gm44505	-5.33	0.00295
Tmem178	-5.32	0.00074
Thbs4	-5.05	0.00103
Lgr5	-4.95	5.84e-35
Fxyd6	-4.78	0.00184
Dmrt2	-4.65	0.00301
Adamts15	-4.58	8.08e-06
Col25a1	-4.23	4.59e-08
Sostdc1	-4.18	9.29e-05
Aldh1a2	-4.1	9.74e-17
Foxe1	-3.66	0.0107
Gm18787	-3.64	1.06e-20
Tspan8	-3.58	0.0173
Tfr2	-3.56	0.000146
Kcnk1	-3.43	5.65e-13
Piezo2	-3.37	1.13e-142
Gvin-ps6	-3.29	0.00072
Igfbp2	-3.28	0
Gm49257	-3.26	7.59e-06
Kctd8	-3.24	1.15e-05
Hc	-3.17	0.0247
Prlr	-3.09	1.87e-05
Zbp1	-3.08	1.41e-09
Kif26b	-3.07	2.56e-133
Tmem108	-2.93	0.00399
Stk32b	-2.91	0.0191
Pabpc1l2b	-2.9	0.014
Ces2g	-2.89	0.00186
Adamts16	-2.86	1.73e-23
Plxnc1	-2.84	2.46e-78
Serpina3g	-2.79	1.1e-26
Serpina9	-2.79	9.99e-06
Erg	-2.77	1.41e-14
Pde9a	-2.75	1.3e-14
Igfbp5	-2.73	1.12e-275
Avpr1a	-2.72	2.78e-09
Tnn	-2.7	0.000173
Oas1a	-2.69	2.9e-07
Penk	-2.66	0.00391
Gm10000	-2.66	0.00791
Cxcl14	-2.62	1.52e-25
Serpina3h	-2.6	1.36e-07
Ism1	-2.59	1.28e-69
Phf11d	-2.56	0.00264
Lix1	-2.56	0.0214
Sema5a	-2.55	3.78e-183
Myo5b	-2.55	9.73e-05
H2ac18	-2.54	0.013
Phf21b	-2.53	0.00596
Enpp2	-2.42	3.87e-54
Iigp1	-2.41	0.000234
Mpp4	-2.38	0.00248
Lrrn1	-2.37	0.00244
Prokr1	-2.33	1.02e-07
Susd5	-2.32	0.000323
Otx1	-2.31	0.0237
Sfrp2	-2.3	2.51e-60
Cadm1	-2.29	4.83e-48
Lama1	-2.29	7.89e-14
Gpr27	-2.29	2.6e-05
Slc24a2	-2.29	0.00122
Pcsk5	-2.27	0.00893
Gpm6b	-2.24	1.09e-05
Gm14002	-2.24	0.00932
Cdhr1	-2.22	6.39e-85
Rtn4rl2	-2.22	4.78e-11
Kcnk15	-2.22	1.19e-10
Prkcz	-2.22	0.000163
Trmt9b	-2.22	0.0227
Gdf10	-2.2	6.31e-07
Pi15	-2.17	2.25e-06
Gm8162	-2.17	0.00987
Dll1	-2.14	0.00532
Prokr2	-2.12	0.00256
Auts2	-2.09	2.75e-60
AI504432	-2.08	0.000511
Hopx	-2.07	2.1e-06
Scg2	-2.06	3.74e-12
Zim1	-2.06	3.52e-06
Zfp536	-2.06	0.0104
Ryr3	-2.03	0.000221
Gpx3	-2.02	2.97e-51
Vash1	-2.02	4.19e-05
Cnmd	-2.01	2.32e-09
Cpxm2	-2.01	0.000749
Hhex	-2	0.000107
Alk	-1.99	0.00336
Slpi	-1.98	1.12e-06
Cldn19	-1.98	2.31e-06
Gm6055	-1.95	0.0347
Nkd1	-1.94	3.14e-21
Ntf3	-1.94	0.000225
Kcnb1	-1.91	2.2e-06
Serpina3e-ps	-1.91	0.00474
Rarres2	-1.9	0.000621
Tnfrsf25	-1.9	0.000914
Fgf13	-1.9	0.00819
Efcab8	-1.89	1.8e-05
Pcp4l1	-1.89	0.0318
Oasl2	-1.87	7.13e-13
Lonrf2	-1.87	0.000114
Ppp1r9a	-1.85	5.5e-13
Tent2-ps1	-1.84	0.0103
Podxl	-1.81	6.45e-07
Kcnn3	-1.81	0.000749
Col28a1	-1.8	8.53e-05
Lingo4	-1.78	0.000949
Tnfsf15	-1.78	0.00167
Igf2	-1.77	6.23e-52
Lax1	-1.77	2.22e-05
Hs6st3	-1.77	0.00173
AI854703	-1.77	0.0373
Parp14	-1.76	7.62e-20
Fhod3	-1.74	1.11e-12
Nat8l	-1.74	1.93e-07
Gper1	-1.74	0.000186
Enpep	-1.73	1.82e-15
Pthlh	-1.72	1.7e-07
Mx2	-1.72	0.000816
Hs3st3b1	-1.71	4.89e-05
Axin2	-1.7	6.86e-05
Otulinl	-1.69	0.0139
Prex1	-1.68	1.3e-17
Dmrta2	-1.67	2.26e-14
Gjb2	-1.66	0.00047
Agap2	-1.65	2.48e-11
Gpr88	-1.64	0.049
Nrp2	-1.63	5.53e-81
Sncaip	-1.63	1.02e-66
Wnt4	-1.63	1.12e-05
Nexmif	-1.63	0.0105
Gm10584	-1.63	0.0311
Kank4	-1.62	2.26e-39
Cdh10	-1.62	2.61e-15
Dync1i1	-1.62	4.8e-06
Ppp4r4	-1.62	4.69e-05
Sema5b	-1.6	0.0249
Ppp1r26	-1.59	1.12e-25
Foxo6	-1.58	0.000973
Cacnb2	-1.57	1.57e-31
Uty	-1.57	4.3e-07
Gm10167	-1.57	0.00102
Ano1	-1.56	5.56e-12
Usp18	-1.56	8.76e-07
Pmp2	-1.56	3.18e-05
Gsc	-1.55	4.57e-05
Epas1	-1.55	9.01e-05
Stac3	-1.55	0.00359
Rerg	-1.54	1.93e-12
Serpina3n	-1.53	2.07e-78
Eif2s3y	-1.53	5.44e-26
Col23a1	-1.53	3.66e-14
Vsnl1	-1.53	1.01e-09
Pcdhb2	-1.53	0.0378
Frat1	-1.53	0.0385
Cyp26b1	-1.52	4.14e-63
Ddx3y	-1.52	3.36e-51
Bnip3	-1.52	4.55e-22
Scube3	-1.52	1.55e-19
Pnma2	-1.52	0.014
Oas1b	-1.52	0.0235
Gm3830	-1.52	0.0258
Serpine2	-1.51	9.01e-103
Rims4	-1.51	0.0103
Sp100	-1.5	0.0496
Dlk1	-1.49	1.82e-08
Rgs17	-1.49	0.0256
Gm49320	-1.48	8.68e-06
Pcdhb12	-1.48	0.000731
Spin2c	-1.48	0.00652
Doc2b	-1.47	1.48e-12
Rpl15-ps2	-1.47	1.3e-10
Wnt5b	-1.46	6.34e-10
Prdm16	-1.46	5.4e-05
Mt2	-1.45	9.41e-14
Gm13698	-1.45	8.49e-09
Dact2	-1.45	0.00702
Mal2	-1.44	4.69e-05
Atp2b4	-1.41	1.63e-104
Pitx2	-1.41	2.79e-12
St8sia2	-1.4	2.26e-18
Fndc1	-1.4	2.66e-15
Nap1l2	-1.4	0.000124
Trim34b	-1.4	0.016
Ppbp	-1.4	0.0271
Sim2	-1.39	1.03e-142
Dapk1	-1.39	2.14e-12
Jph1	-1.39	2.83e-09
Hr	-1.38	1.05e-16
Ifit1	-1.38	8.07e-11
Tg	-1.38	9.44e-10
Flt4	-1.38	3.98e-05
Tenm4	-1.37	2.58e-37
Lrp11	-1.37	1.37e-15
Rab3c	-1.37	2.15e-09
Pkp1	-1.37	0.000103
Prkcq	-1.37	0.000382
Tmem151b	-1.36	0.000167
Srl	-1.36	0.0267
Rflnb	-1.35	1.23e-82
Gprin3	-1.35	3.63e-29
Adamts20	-1.35	6.64e-09
Fam20a	-1.34	5.84e-120
Lifr	-1.34	2.19e-08
Atp8a1	-1.34	0.000448
Psmb9	-1.34	0.021
Ctnna2	-1.33	3.75e-46
Zdhhc7	-1.32	2.52e-30
Tfap2a	-1.32	8.12e-12
C1qtnf4	-1.32	1.58e-05
Rps26-ps1	-1.31	1.64e-19
Rph3al	-1.31	4.63e-05
Spx	-1.31	0.0115
Trmt6	-1.3	6.04e-55
Inhbb	-1.3	1.27e-15
Gna14	-1.3	1.36e-07
Dchs2	-1.3	0.0162
Pcolce2	-1.3	0.0197
Nmnat2	-1.29	2.21e-18
Pcdhb9	-1.29	3.94e-09
Gm37314	-1.29	0.0121
Kdm5d	-1.28	7.97e-10
Stxbp6	-1.28	0.0166
E330013P04Rik	-1.28	0.0451
Peg3	-1.27	1.36e-51
1700001L05Rik	-1.27	9.11e-05
Nova2	-1.27	0.00558
Eif4e3	-1.26	0.00042
Tbx6	-1.26	0.00804
Elavl2	-1.26	0.014
Wnt16	-1.25	1.06e-34
Stat1	-1.25	2.95e-32
Robo2	-1.25	9.26e-19
Mitf	-1.25	6.77e-05
2610307P16Rik	-1.25	0.00503
Atp1b2	-1.25	0.0451
Cdkn1c	-1.24	3.35e-34
Gata3	-1.24	9.05e-23
Ifi44	-1.24	1.92e-06
Trim30a	-1.24	9.8e-05
Hck	-1.24	0.00159
Megf6	-1.24	0.0134
Iglon5	-1.23	5.38e-30
Fzd3	-1.23	3.32e-17
Cdh23	-1.23	0.011
Lrp5	-1.22	2.39e-80
Ppp1r3b	-1.22	4.77e-13
Ifitm1	-1.22	5.38e-07
Eepd1	-1.22	0.0483
Alx4	-1.21	4.57e-31
Ednra	-1.21	1.84e-08
Trim30d	-1.21	4.45e-05
Slc7a2	-1.2	9.74e-44
Mest	-1.2	1.03e-17
Pdgfb	-1.2	4.81e-09
Cdh1	-1.2	0.00267
Bcl11b	-1.19	0.000205
Adora1	-1.19	0.00453
Lrrc75b	-1.18	4.67e-55
Vit	-1.18	6.67e-22
Nrk	-1.17	1.96e-18
Psmb8	-1.17	1.89e-08
Cpt1b	-1.17	3.47e-06
2410018L13Rik	-1.17	0.00207
Pcsk6	-1.16	2.71e-79
Mtmr7	-1.16	0.0198
Epb41l4a	-1.15	1.17e-18
Adam12	-1.13	1.15e-21
Lhx9	-1.13	7.78e-17
Arhgap20	-1.13	1.81e-13
Pcdhb5	-1.13	0.0005
Palmd	-1.13	0.028
Bmp6	-1.12	4.15e-22
Scara5	-1.11	5.71e-58
Mgll	-1.11	4.2e-30
Pbx3	-1.11	5.4e-29
Acsl1	-1.11	1.6e-21
Nog	-1.11	1.89e-08
Chadl	-1.11	2.01e-08
Msx1	-1.11	0.000274
Rab11fip4	-1.11	0.0123
Apcdd1	-1.1	2.47e-08
Pex11a	-1.1	5.2e-07
Gm50012	-1.1	0.000168
Igf2os	-1.1	0.00206
Pth1r	-1.09	8.8e-18
Lrp3	-1.09	1.36e-07
Plpp7	-1.09	0.00426
Gm7265	-1.09	0.0134
5430414B19Rik	-1.09	0.033
Nat3	-1.09	0.0376
Clip4	-1.08	8.14e-39
Stox2	-1.08	4.87e-38
Podxl2	-1.08	2.16e-25
Tcea1-ps1	-1.08	0.00299
Irf7	-1.08	0.00302
Cmya5	-1.08	0.0186
Ndrg1	-1.07	2.73e-79
Col14a1	-1.07	1.29e-32
Isg15	-1.07	3.38e-08
Kcnn1	-1.07	6.33e-07
Carmil3	-1.07	0.00018
Ccdc166	-1.07	0.00202
Ap1s3	-1.07	0.00722
Aph1c	-1.07	0.00798
Igtp	-1.06	2.84e-05
Chodl	-1.06	0.0119
Gm26651	-1.05	2.63e-05
Sema4f	-1.05	0.00192
E330011M16Rik	-1.05	0.00596
Plekhg1	-1.05	0.0136
H2bc4	-1.04	5.23e-23
Klf13	-1.04	1.26e-15
Irgm2	-1.04	3.41e-05
Adgrg6	-1.03	8.82e-122
H2-T23	-1.03	6.83e-26
Rpl15-ps6	-1.03	9.63e-09
Spns2	-1.03	1.45e-07
Whrn	-1.03	4.32e-07
Tlr2	-1.03	5.72e-07
Mpz	-1.03	0.0321
Crybg1	-1.02	9.36e-14
Tnfrsf21	-1.02	1.5e-12
Egln3	-1.02	2.5e-12
Dmxl2	-1.02	1.64e-07
Tgtp1	-1.02	0.000137
Plppr1	-1.02	0.00892
Krtcap3	-1.02	0.0366
Fzd1	-1.01	2.01e-52
Socs3	-1.01	6.62e-34
Tgfbr1	-1.01	1.43e-33
Gfra1	-1.01	1.79e-22
Ptprd	-1.01	8.08e-09
Sorcs1	-1.01	0.00154
1810021B22Rik	-1.01	0.0411
Kcnd2	-1.01	0.0463
Bnc1	-1	9.64e-18
Afap1l2	-1	0.000113
Gm14303	27.5	1.6e-09
Gm9843	22.1	1.6e-06
Ahcyl	15	0.00229
Gm10052	14.6	0.00296
Gm6741	8.23	4.06e-10
Gm28052	7.95	1.17e-08
Gm20691	7.36	0.000146
BC002059	6.94	0.00721
Gm44973	6.85	0.000196
Snord22	6.59	0.0014
Cyp1a1	4.69	0.000135
Pram1	4.64	0.0096
Ppef1	4.14	4.8e-09
Gm20708	3.97	0.00045
Rslcan18	3.83	0.00454
Dmp1	3.79	1.01e-14
Col4a6	3.77	4.69e-102
Pycard	3.64	0.00408
AW047730	3.59	4.21e-05
Dynap	3.54	1.45e-06
Scn9a	3.52	5.28e-10
Gm20661	3.49	2.28e-05
Prl2c2	3.44	8.36e-13
E130202H07Rik	3.34	0.0215
Slc5a7	3.31	0.000121
Ldb2	3.27	1.61e-78
Kprp	3.27	1.92e-11
Gm7967	3.24	4.68e-05
Gm26707	3.22	0.000454
Casz1	3.22	0.00276
Abcb1a	3.16	5.76e-26
Adam33	3.08	1.79e-85
Slc6a15	3.08	0.00454
Vwf	3.08	0.0255
Gm30015	3.03	0.0013
Rab3b	3.01	6.89e-54
Tex45	2.9	0.00302
Bbox1	2.9	0.0444
Anks1b	2.85	8.3e-10
Cdh5	2.83	4.19e-15
Cd300lb	2.81	0.000498
Gm36495	2.79	0.009
Dusp27	2.77	8.47e-15
Clcnkb	2.76	0.0015
Il2rb	2.75	2.92e-14
Prl2c3	2.74	2.09e-05
Vip	2.7	0.00155
Rhag	2.68	0.000923
Etfbl	2.65	0.0243
Gm45457	2.62	0.00349
Havcr2	2.6	5.21e-11
Guca1a	2.6	0.00832
Parvb	2.59	6.43e-50
Gm2694	2.59	0.0122
Dzank1	2.58	0.0193
Sema6b	2.57	1.91e-06
Hapln1	2.55	0.00859
Hvcn1	2.54	4.5e-87
Gm15337	2.54	0.0338
Chchd10	2.53	1.03e-32
Csmd3	2.51	7.5e-14
Fam107a	2.51	8.35e-05
Klk8	2.51	0.0155
9430018G01Rik	2.5	9.62e-06
Ccdc92b	2.5	0.0181
Lhb	2.48	0.0489
Sparcl1	2.47	1.34e-74
Abcb11	2.46	6.36e-07
Cacnb4	2.45	8.09e-08
Il1rapl1	2.44	4.75e-08
Gm30563	2.44	0.0121
Grip1	2.43	1.43e-09
Car8	2.43	0.000683
H4c2	2.43	0.0127
Prss35	2.39	1.16e-75
Bmerb1	2.38	1.44e-40
Agtr1a	2.36	0.0002
Rcsd1	2.36	0.00184
Slc16a14	2.36	0.0365
Gm44220	2.35	0.00396
Pkhd1l1	2.34	4.97e-07
Gm28818	2.33	0.0399
Aldh1a1	2.32	6.31e-14
Epyc	2.31	1.9e-07
5430430K15Rik	2.31	0.0102
Aifm3	2.31	0.0288
Wnt2	2.3	4.37e-11
Cadm4	2.29	4.64e-40
Alkal1	2.29	8.15e-15
Aloxe3	2.29	0.000195
Snhg7os	2.29	0.0111
Entpd1	2.27	1.06e-07
Lrrc4c	2.26	1.11e-22
Elobl	2.24	5.97e-29
Gm14321	2.23	0.0369
Plin4	2.22	6e-70
Dlgap3	2.21	0.00144
Grm7	2.21	0.0342
Cftr	2.2	1.71e-79
Gm37264	2.2	0.00748
A530058O07Rik	2.2	0.00811
4933432I09Rik	2.17	0.00352
Or51e2	2.17	0.0183
Tnxb	2.15	1.36e-17
Gm30373	2.14	0.0194
Sh3bgr	2.13	1.64e-18
Sult1a1	2.13	0.00811
Gatm	2.12	1.21e-07
Trim6	2.12	0.0231
Arhgap27	2.12	0.0346
Gngt2	2.11	1.48e-05
Armh1	2.11	0.00389
4930458D05Rik	2.1	0.00318
Slurp1	2.1	0.00866
Exd1	2.1	0.0178
Spta1	2.09	1.47e-97
Ahrr	2.09	5.62e-09
A630001G21Rik	2.09	0.000451
Serpinb6c	2.08	0.000287
Dynlt4	2.08	0.0226
Bdkrb2	2.07	2.05e-30
Sorbs2	2.06	3.99e-274
Shox2	2.06	8.51e-63
Lrrtm2	2.06	6.44e-33
Cox6b2	2.06	1.62e-14
Hdac9	2.06	5.9e-13
Ptpn22	2.06	4.06e-08
1700124L16Rik	2.05	0.011
Dner	2.02	1.52e-25
Cda	2.02	0.000322
Stmn4	2.02	0.00596
Olfml2a	2.01	5.72e-38
Agbl2	2.01	3.1e-09
Hhip	2.01	3.34e-08
A230065N10Rik	2	0.00516
Crct1	2	0.00547
Notch4	1.99	0.0494
Ablim2	1.98	0.0366
Slc18a1	1.97	0.00193
Sntg1	1.97	0.0104
BC051142	1.96	0.000211
Des	1.96	0.00204
Itga8	1.95	1.48e-85
Maob	1.95	0.00176
Gm19426	1.94	1.58e-10
Lmntd1	1.94	0.0296
Ttc39aos1	1.94	0.0413
Prkcg	1.91	3.88e-61
Slc35f2	1.91	1.53e-14
Sh3rf2	1.91	8.37e-08
Gm12022	1.9	0.000639
Psd2	1.9	0.0197
Gm20109	1.9	0.0299
Fgf10	1.89	6.04e-36
Fgf1	1.89	0.0366
Gm50147	1.88	0.0134
Dnah1	1.87	0.00366
Dcn	1.86	1.11e-82
Sh2d4a	1.86	7.73e-19
1700018A04Rik	1.86	1.41e-05
Thsd4	1.86	0.0451
Ptprb	1.85	2.08e-94
Ces1a	1.85	4.34e-15
4732414G09Rik	1.85	0.00369
E030013I19Rik	1.83	1.56e-08
Fbxw10	1.83	5.45e-06
Gm38366	1.83	0.00613
Adssl1	1.82	1.09e-10
As3mt	1.82	3.83e-07
P2ry14	1.81	5.01e-54
Nap1l5	1.81	3.12e-06
Ccdc85a	1.81	4.02e-06
Arhgap36	1.81	0.00174
Adap1	1.81	0.0021
Cntn2	1.81	0.00473
9330188P03Rik	1.79	0.00235
Plac9	1.78	4.52e-36
Pla2r1	1.78	2.64e-17
Kcnab1	1.78	0.0032
Serpinb2	1.78	0.0165
Itgb7	1.77	4.7e-09
Eml5	1.75	0.00138
Adhfe1	1.74	3.73e-10
Nqo1	1.73	3.25e-91
Siglecg	1.72	1.8e-11
Ecscr	1.72	1.94e-08
Agt	1.72	0.000193
Dynlt2a2	1.72	0.00215
Cdk15	1.72	0.0056
Foxp2	1.71	3.01e-07
Nos1ap	1.71	0.00122
Tmem130	1.71	0.00174
4632427E13Rik	1.71	0.00278
Rcan2	1.7	1.02e-07
Lbp	1.69	9.06e-24
Upk1b	1.69	0.0395
Tmem88	1.68	2.19e-13
Emilin2	1.67	8.82e-122
Akr1c13	1.67	0.000136
Ccdc141	1.67	0.000246
Klhl30	1.65	0.000107
Ccdc189	1.65	0.00165
C430014B12Rik	1.65	0.00377
Nmnat3	1.64	3.89e-11
Parm1	1.63	1.61e-16
Jam2	1.62	3.12e-16
Spdya	1.62	0.00261
P2rx3	1.61	1.95e-07
Mmp25	1.61	0.00141
Rbks	1.61	0.0237
Snx31	1.6	0.000954
Evi2a	1.6	0.0499
Rfng	1.59	2.45e-75
Gchfr	1.59	2.83e-17
Raet1d	1.59	3.42e-10
Cadm2	1.59	0.00278
St6galnac2	1.58	3.13e-22
Lonrf3	1.58	0.0385
Cst6	1.57	2.24e-05
Nxph3	1.57	0.0119
Nrxn1	1.56	0.0376
Etv1	1.55	8.4e-19
Slc4a8	1.55	1.52e-15
Palm3	1.55	0.000134
Asb2	1.55	0.0322
Pcdhga11	1.55	0.0331
Aass	1.54	1.97e-22
1700003F12Rik	1.53	0.000661
Gm19610	1.53	0.0108
AI661453	1.53	0.0112
Gm12185	1.52	2.08e-06
Vmn1r43	1.52	1.42e-05
Dpp4	1.52	0.00523
Fyb2	1.51	1.54e-19
Lncenc1	1.5	7.47e-05
Txlnb	1.5	0.00404
Tdrp	1.5	0.029
Psca	1.5	0.0493
Gpsm3	1.49	2.39e-16
Zfp423	1.49	3.47e-09
Cbln3	1.48	2.64e-05
2210406O10Rik	1.48	0.0436
Dennd3	1.47	9.77e-22
Pyroxd2	1.47	4.66e-19
Lrrn3	1.47	1.68e-10
Cmah	1.46	4.55e-11
AI593442	1.46	9.73e-11
Spaca9	1.46	4.6e-05
Nr1h3	1.46	0.000239
Agtr2	1.45	2.54e-06
Gm32282	1.44	0.000227
Gls2	1.44	0.00279
Gm43032	1.44	0.016
Gm10645	1.44	0.0216
Dhrs9	1.43	1.04e-125
Tgm2	1.43	9.27e-61
Abcb1b	1.43	2.2e-53
Dbp	1.43	4.33e-18
Pik3r5	1.43	5.18e-15
Pknox2	1.43	6.82e-08
4930523C07Rik	1.43	0.00683
Gm3696	1.43	0.0187
Lst1	1.43	0.0295
Tmem144	1.42	9.21e-16
Gdnf	1.42	1.03e-09
Oas1c	1.42	0.000188
D930007J09Rik	1.42	0.00178
Gm37145	1.41	7.92e-06
Ppfia3	1.41	0.00229
Gm37240	1.41	0.0113
Otogl	1.41	0.0123
Spon2	1.4	4.45e-96
Apol8	1.4	0.00548
Cobll1	1.39	7.79e-15
Clic5	1.39	2.35e-11
Cfap100	1.39	4.01e-09
Gjc2	1.39	0.00067
Traf1	1.39	0.0376
Cilp2	1.38	0.000639
Hspa12a	1.37	1.61e-37
Mycbpap	1.37	0.00108
Lgi3	1.37	0.00112
Ly6g2	1.37	0.0102
Ptchd1	1.37	0.0163
Fndc3c1	1.36	7.76e-80
Mapk13	1.36	2.88e-12
Enpp3	1.36	1.34e-11
Scml4	1.36	0.00764
Syt13	1.35	3e-15
Entpd3	1.35	1.46e-14
Cyb5r2	1.35	6.35e-11
Msantd1	1.35	0.015
Susd2	1.34	3.84e-12
Ppfibp2	1.34	2.8e-09
Sp7	1.34	0.00152
Rnf125	1.34	0.0367
Gstm6	1.34	0.0479
Mill2	1.33	1.31e-25
Tac1	1.33	1.78e-05
B930036N10Rik	1.33	0.0201
Gm29630	1.32	0.0106
Abcc3	1.32	0.0201
Sptbn5	1.31	6.77e-05
Gm49486	1.3	0.00586
Akr1e1	1.3	0.0218
Stac2	1.29	8.1e-30
Cib2	1.29	2.48e-20
Cdkn3	1.29	2.74e-12
Fam131a	1.29	0.000105
Syt12	1.29	0.00811
Cdc25c	1.28	6.91e-06
Zfp385b	1.28	0.0161
Cdh18	1.27	7.02e-22
Cygb	1.27	2.72e-06
Fxyd1	1.27	5.49e-05
Colec10	1.27	0.0018
Gm567	1.27	0.0131
Vcp-rs	1.27	0.0403
Adamts9	1.26	4.26e-22
8430436N08Rik	1.26	6.75e-05
Rasgrp3	1.25	1.58e-13
Icam1	1.25	0.00566
Gm43719	1.24	5.43e-30
Lrrn4cl	1.24	2.96e-27
Fabp3	1.23	4.3e-16
Cyp27a1	1.23	0.000112
Eci3	1.23	0.00672
Xrra1	1.23	0.00911
Rmst	1.23	0.0249
Pdk4	1.22	3.15e-22
Dusp19	1.22	5.47e-19
Sprr1a	1.22	0.000504
Vnn1	1.22	0.00786
Msh5	1.22	0.011
Adm	1.21	9.01e-39
Lockd	1.21	5.12e-05
A530046M15Rik	1.21	0.00298
Tppp	1.21	0.0393
Itga7	1.2	7.99e-12
Klhl13	1.2	1.14e-10
C1qtnf12	1.2	1.54e-10
Ptpn6	1.2	2.13e-06
Ttc39a	1.2	2.29e-05
Mok	1.2	3.99e-05
Rps6ka6	1.2	0.000909
Gm50216	1.2	0.00408
Cmbl	1.2	0.0358
Zfp704	1.19	1.23e-37
Mfap5	1.19	4.86e-17
Mtus2	1.19	3.89e-09
Apoe	1.19	1.01e-07
Fam110c	1.18	3.48e-16
Khk	1.18	4.12e-15
Gm15706	1.18	9.65e-07
Cox6a2	1.18	1.03e-06
Inmt	1.18	0.0151
Ccl9	1.18	0.018
Adamtsl5	1.17	2.62e-84
Kitl	1.17	3.14e-11
Cfp	1.17	1.45e-07
Gm38563	1.17	0.037
Plce1	1.16	2.74e-33
Eps8l2	1.16	1.4e-12
Pir	1.16	3.72e-10
Rgs16	1.16	3.91e-10
Gpat3	1.16	1.94e-08
Gm4544	1.16	0.0239
Tinag	1.16	0.0281
Kcnn4	1.15	1.05e-16
Kcnip3	1.15	6.9e-05
Slc24a3	1.14	1.31e-59
Vstm5	1.14	8.91e-10
Rap1gap	1.14	2.56e-07
Unc13c	1.14	0.000231
Gm16201	1.14	0.00352
2810429I04Rik	1.14	0.02
Or4f61	1.14	0.0212
Tlr1	1.14	0.028
Aqp1	1.13	8.51e-26
Espl1	1.13	7.43e-16
Pitpnc1	1.13	9.89e-07
P2rx5	1.13	1.91e-06
Prph	1.13	0.0165
Rassf2	1.12	2.24e-30
Akr1c14	1.12	1.28e-19
Katnal2	1.12	2.09e-06
Acss3	1.12	9.48e-05
Tnfsf18	1.11	1.29e-47
Klra4	1.11	3.97e-11
Cap2	1.11	2.42e-05
Pdzd7	1.11	0.00174
Spock3	1.11	0.00211
AA986860	1.11	0.00656
Gm5914	1.11	0.0135
Rps2-ps8	1.11	0.0353
Sema3e	1.1	3.17e-49
Ckb	1.1	5.88e-35
Arhgap22	1.1	1.24e-14
Ankle1	1.1	3.99e-06
Mfsd7a	1.1	0.00276
Mcoln2	1.1	0.0161
Baiap2l1	1.09	7.16e-12
G430095P16Rik	1.09	0.000253
Klk10	1.09	0.0309
Scarb1	1.08	1.19e-91
Col4a5	1.08	4.72e-84
S1pr3	1.08	1.66e-77
Zfp512	1.08	1.57e-16
Fosb	1.08	1.57e-10
Chrdl1	1.07	3.96e-35
Dmpk	1.07	2.03e-24
S100a1	1.07	5.28e-13
Smim1	1.07	3.13e-12
Nipal1	1.07	4.94e-06
Ccnb2	1.06	1.12e-29
Galm	1.06	3.23e-25
Has1	1.06	3.36e-15
Ripor3	1.06	0.00041
Gm16046	1.06	0.0445
Eno3	1.05	1.78e-35
Trpv2	1.05	1.18e-26
Pkn3	1.05	2.5e-15
Tlr6	1.05	0.00102
Chrnb2	1.05	0.00466
Lipo3	1.05	0.00694
Gm47976	1.05	0.0234
Sprr3	1.05	0.0299
Pcdh9	1.04	7.55e-42
Gm44250	1.04	1.48e-26
Me3	1.04	1.3e-09
Zfp993	1.04	0.000275
Xdh	1.04	0.000298
Areg	1.04	0.0129
Pdc	1.04	0.0181
Gm43965	1.04	0.0352
Cspg4	1.03	1.57e-38
Abi3bp	1.03	3.21e-33
Proser2	1.03	1.35e-09
Dnase1l1	1.03	3.85e-09
Dusp9	1.03	3.95e-07
Map7d3	1.03	3.32e-06
Upk3b	1.03	0.000482
Cpa6	1.03	0.00255
Gm15983	1.03	0.00266
Gm30873	1.03	0.00431
Fam184a	1.03	0.0136
Gstt2	1.03	0.0184
Sp140	1.03	0.0203
Cnn1	1.02	1.95e-65
Epha1	1.02	3.63e-49
Sh2d3c	1.02	3.48e-15
Galnt15	1.02	2.96e-10
Ankrd29	1.02	8.06e-07
Nrg2	1.02	0.0121
Mbnl3	1.01	6.09e-07
Stmn2	1.01	0.011
Mfsd13a	1.01	0.0199
9130213A22Rik	1	0.000165
Chsy3	1	0.00607
Efcab11	1	0.0177

### Sheet: sc -PDGF vs sc +PDGF
name	log2FoldChange	padj
Gng7	20.8	0.000113
4930426L09Rik	15.6	0.00925
Rpl30-ps9	15	0.0143
Gm5884	8.71	5.37e-05
Gstp2	4.65	0.0325
Egr3	2.37	2.97e-47
Egr4	1.96	7.14e-15
Nr4a1	1.6	7.92e-16
Npas3	1.53	0.000194
Egr1	1.47	1.67e-35
Arc	1.47	3.28e-27
Klf10	1.31	8.62e-50
Egr2	1.28	4.21e-09
Bdkrb2	1.15	1.26e-06
1700001L05Rik	1.05	0.00925
Zfp128	-1	0.000644
Gpr146	-1.01	0.0494
Zfp784	-1.02	0.0105
Kcnj2	-1.1	2.95e-17
Mrpl1	-1.14	0.00762
5430405H02Rik	-1.18	0.0124
Dnajc28	-1.19	0.00134
Zfp791	-1.2	0.000819
Gm44168	-1.2	0.0214
Morn1	-1.21	0.00778
Mir181a-1hg	-1.22	0.0465
Bmf	-1.23	0.0144
Gm47469	-1.35	0.0295
Zfp993	-1.37	6.47e-06
Anks1b	-1.69	0.00558
Ppp1r3c	-2.13	0.000137
BC002059	-7.42	0.0215
Gm20691	-8.38	0.000125
Gm6741	-8.79	2.82e-10
Gm28052	-9.32	1.57e-10
Gm10052	-15.4	0.0105
Gm9843	-21.1	6.12e-05

### Sheet: shsrsf3 -PDGF vs shsrsf3 +PDGF
name	log2FoldChange	padj
Gm37893	-1.08	0.0414
Stac3	-1.6	0.049
Rpl30-ps9	-15	0.0407
Pfn4	2.41	0.0393
Sspo	1.99	0.0225
Areg	1.72	0.000846
Zfp385b	1.68	0.0312
Cxcl1	1.54	0.00164
Egr3	1.4	1.92e-15
Coq8a	1.28	0.0217
Klf10	1.27	1.23e-45
Sh3rf2	1.24	0.0187
Egr1	1.07	4.89e-18
Cit	1.01	3.54e-11
