## Supplementary material for "PDGFRα signaling regulates Srsf3 transcript binding to affect PI3K signaling and endosomal trafficking": Table S12

### Sheet: A3SS
ID_rmats	ENSEMBL_rmats	SYMBOL_rmats	chrom	strand_rmats	start_rmats	end_rmats	start_clip	end_clip	id_clip	.overlap	overlapping_region
2744	ENSMUSG00000028273.16	Pdlim5	chr3	-	142017976	142018302	142018103	142018146	ENSMUSG00000028273.16_1148	43	long exon
2268	ENSMUSG00000025409.15	Mbd6	chr10	-	127118893	127118957	127118900	127118943	ENSMUSG00000025409.15_3925	43	short exon
4120	ENSMUSG00000019302.17	Atp6v0a1	chr11	+	100917506	100917589	100917538	100917575	ENSMUSG00000019302.17_4358	37	short exon
4359	ENSMUSG00000001870.17	Ltbp1	chr17	+	75583549	75583618	75583579	75583619	ENSMUSG00000001870.17_6156	39	short exon
5473	ENSMUSG00000002105.16	Slc39a13	chr2	-	90895926	90896059	90895927	90895964	ENSMUSG00000002105.16_682	37	short exon
3682	ENSMUSG00000028671.17	Gale	chr4	+	135693680	135693857	135693818	135693868	ENSMUSG00000028671.17_1386	39	short exon
4351	ENSMUSG00000029472.14	Anapc5	chr5	-	122938513	122938656	122938492	122938535	ENSMUSG00000029472.14_1778	22	short exon
2268	ENSMUSG00000025409.15	Mbd6	chr10	-	127119032	127119282	127119272	127119311	ENSMUSG00000025409.15_3926	10	upstream intron
2268	ENSMUSG00000025409.15	Mbd6	chr10	-	127119260	127119361	127119272	127119311	ENSMUSG00000025409.15_3926	39	upstream exon
6036	ENSMUSG00000010476.15	Ebf3	chr7	-	136802111	136802212	136802112	136802141	ENSMUSG00000010476.15_2693	29	upstream exon

### Sheet: A5SS
ID_rmats	ENSEMBL_rmats	SYMBOL_rmats	chrom	strand_rmats	start_rmats	end_rmats	start_clip	end_clip	id_clip	.overlap	overlapping_region
3394	ENSMUSG00000026107.12	Nabp1	chr1	-	51516983	51517458	51517432	51517459	ENSMUSG00000026107.12_74	26	long exon
3392	ENSMUSG00000026107.12	Nabp1	chr1	-	51516880	51517458	51517432	51517459	ENSMUSG00000026107.12_74	26	long exon
3517	ENSMUSG00000036054.16	Sugp2	chr8	+	70713240	70713967	70713929	70713994	ENSMUSG00000036054.16_2865	38	long exon
2733	ENSMUSG00000021156.18	Zmynd11	chr13	-	9740481	9740550	9740494	9740551	ENSMUSG00000021156.18_4704	56	short exon
3077	ENSMUSG00000022214.16	Dcaf11	chr14	+	55798531	55798876	55798834	55798877	ENSMUSG00000022214.16_5046	42	short exon
1460	ENSMUSG00000034022.9	Cpsf1	chr15	-	76481845	76481930	76481860	76481884	ENSMUSG00000034022.9_5342	24	short exon
3517	ENSMUSG00000036054.16	Sugp2	chr8	+	70713968	70714218	70713929	70713994	ENSMUSG00000036054.16_2865	26	downstream intron

### Sheet: MXE
ID_rmats	ENSEMBL_rmats	SYMBOL_rmats	chrom	strand_rmats	start_rmats	end_rmats	start_clip	end_clip	id_clip	.overlap	overlapping_region
4604	ENSMUSG00000026193.16	Fn1	chr1	-	71629925	71630051	71629926	71630002	ENSMUSG00000026193.16_108	76	first exon
3895	ENSMUSG00000036779.13	Tent4b	chr8	+	88926584	88927130	88926982	88927025	ENSMUSG00000036779.13_2951	43	first exon
3894	ENSMUSG00000036779.13	Tent4b	chr8	+	88926558	88927130	88926982	88927025	ENSMUSG00000036779.13_2951	43	first exon
5918	ENSMUSG00000004562.17	Arhgef40	chr14	+	52241429	52241573	52241512	52241574	ENSMUSG00000004562.17_5025	61	second exon
1716	ENSMUSG00000047466.11	8030462N17Rik	chr18	-	77761595	77762380	77761742	77761790	ENSMUSG00000047466.11_6527	48	second exon
4357	ENSMUSG00000038346.19	Zfp384	chr6	+	125007760	125007985	125007954	125007996	ENSMUSG00000038346.19_2281	31	second exon
3895	ENSMUSG00000036779.13	Tent4b	chr8	+	88926333	88926583	88926497	88926528	ENSMUSG00000036779.13_2950	31	first exon upstream intron 250 nt
3894	ENSMUSG00000036779.13	Tent4b	chr8	+	88926307	88926557	88926497	88926528	ENSMUSG00000036779.13_2950	31	first exon upstream intron 250 nt
4357	ENSMUSG00000038346.19	Zfp384	chr6	+	125007986	125008236	125007954	125007996	ENSMUSG00000038346.19_2281	10	second exon downstream intron 250 nt
1445	ENSMUSG00000053332.14	Gas5	chr1	+	160863777	160863814	160863778	160863813	ENSMUSG00000053332.14_290	35	upstream exon 50 nt
1419	ENSMUSG00000053332.14	Gas5	chr1	+	160863777	160863814	160863778	160863813	ENSMUSG00000053332.14_290	35	upstream exon 50 nt
5693	ENSMUSG00000051586.18	Mical3	chr6	-	120939775	120939826	120939773	120939786	ENSMUSG00000051586.18_2257	11	upstream exon 50 nt
4608	ENSMUSG00000026193.16	Fn1	chr1	-	71637532	71637583	71637533	71637623	ENSMUSG00000026193.16_110	50	downstream exon 50 nt
4604	ENSMUSG00000026193.16	Fn1	chr1	-	71637532	71637583	71637533	71637623	ENSMUSG00000026193.16_110	50	downstream exon 50 nt
5693	ENSMUSG00000051586.18	Mical3	chr6	-	120950363	120950414	120950383	120950450	ENSMUSG00000051586.18_2258	31	downstream exon 50 nt
3895	ENSMUSG00000036779.13	Tent4b	chr8	+	88925942	88926193	88926071	88926101	ENSMUSG00000036779.13_2948	30	upstream exon flanking intron 250 nt
3895	ENSMUSG00000036779.13	Tent4b	chr8	+	88925942	88926193	88926185	88926223	ENSMUSG00000036779.13_2949	8	upstream exon flanking intron 250 nt
3894	ENSMUSG00000036779.13	Tent4b	chr8	+	88925942	88926193	88926071	88926101	ENSMUSG00000036779.13_2948	30	upstream exon flanking intron 250 nt
3894	ENSMUSG00000036779.13	Tent4b	chr8	+	88925942	88926193	88926185	88926223	ENSMUSG00000036779.13_2949	8	upstream exon flanking intron 250 nt

### Sheet: RI
ID_rmats	ENSEMBL_rmats	SYMBOL_rmats	chrom	strand_rmats	start_rmats	end_rmats	start_clip	end_clip	id_clip	.overlap	overlapping_region
4161	ENSMUSG00000026399.13	Cd55	chr1	-	130376146	130377152	130376852	130376950	ENSMUSG00000026399.13_220	98	retained intron
3918	ENSMUSG00000026107.12	Nabp1	chr1	-	51516776	51517458	51517432	51517459	ENSMUSG00000026107.12_74	26	retained intron
2946	ENSMUSG00000029472.14	Anapc5	chr5	-	122937538	122938512	122938492	122938535	ENSMUSG00000029472.14_1778	20	retained intron
3800	ENSMUSG00000002393.15	Nr2f6	chr8	-	71828213	71828391	71828367	71828415	ENSMUSG00000002393.15_2890	24	retained intron
3349	ENSMUSG00000043822.19	Adamtsl5	chr10	-	80178140	80178227	80178141	80178190	ENSMUSG00000043822.19_3770	49	upstream exon 100 nt
3513	ENSMUSG00000021901.11	Bap1	chr14	+	30978647	30978748	30978691	30978749	ENSMUSG00000021901.11_5000	57	upstream exon 100 nt
1684	ENSMUSG00000068917.13	Clk2	chr3	+	89076129	89076230	89076137	89076231	ENSMUSG00000068917.13_1050	93	upstream exon 100 nt
2946	ENSMUSG00000029472.14	Anapc5	chr5	-	122938513	122938614	122938492	122938535	ENSMUSG00000029472.14_1778	22	downstream exon 100 nt
3800	ENSMUSG00000002393.15	Nr2f6	chr8	-	71828392	71828434	71828367	71828415	ENSMUSG00000002393.15_2890	23	downstream exon 100 nt
855	ENSMUSG00000066456.15	Hmgn3	chr9	-	82993045	82993146	82993072	82993138	ENSMUSG00000066456.15_3450	66	downstream exon 100 nt

### Sheet: SE
ID_rmats	ENSEMBL_rmats	SYMBOL_rmats	chrom	strand_rmats	start_rmats	end_rmats	start_clip	end_clip	id_clip	.overlap	overlapping_region
23035	ENSMUSG00000015222.19	Map2	chr1	+	66451565	66455306	66454785	66454845	ENSMUSG00000015222.19_106	60	skipped exon
23035	ENSMUSG00000015222.19	Map2	chr1	+	66451565	66455306	66455076	66455161	ENSMUSG00000015222.19_107	85	skipped exon
7810	ENSMUSG00000113949.2	Scamp4	chr10	+	80446861	80446963	80446946	80446980	ENSMUSG00000035370.10_3779	17	skipped exon
7810	ENSMUSG00000113949.2	Scamp4	chr10	+	80446861	80446963	80446946	80446980	ENSMUSG00000113949.2_3778	17	skipped exon
32483	ENSMUSG00000017677.12	Wsb1	chr11	-	79134225	79134401	79134210	79134259	ENSMUSG00000017677.12_4235	34	skipped exon
4467	ENSMUSG00000037992.17	Rara	chr11	+	98841070	98841621	98841589	98841622	ENSMUSG00000037992.17_4339	32	skipped exon
27787	ENSMUSG00000059456.14	Ptk2b	chr14	-	66400473	66400599	66400474	66400516	ENSMUSG00000059456.14_5083	42	skipped exon
36724	ENSMUSG00000023008.19	Fmnl3	chr15	-	99227160	99227313	99227161	99227203	ENSMUSG00000023008.19_5520	42	skipped exon
25159	ENSMUSG00000015127.15	Unkl	chr17	+	25448212	25448440	25448364	25448392	ENSMUSG00000015127.15_5899	28	skipped exon
22409	ENSMUSG00000034377.11	Tulp4	chr17	+	6172102	6172619	6172293	6172341	ENSMUSG00000034377.11_5828	48	skipped exon
47295	ENSMUSG00000050144.14	Slc25a44	chr3	-	88323294	88323422	88323276	88323331	ENSMUSG00000050144.14_1039	37	skipped exon
39856	ENSMUSG00000029545.14	Acads	chr5	-	115255623	115255787	115255607	115255637	ENSMUSG00000029545.14_1742	14	skipped exon
35854	ENSMUSG00000057691.9	Zfp746	chr6	-	48043362	48043488	48043338	48043413	ENSMUSG00000057691.9_2056	51	skipped exon
13442	ENSMUSG00000074405.9	Zfp865	chr7	+	5031989	5034278	5032339	5032377	ENSMUSG00000035228.16_2345	38	skipped exon
13442	ENSMUSG00000074405.9	Zfp865	chr7	+	5031989	5034278	5032349	5032370	ENSMUSG00000109129.2_2343	21	skipped exon
13442	ENSMUSG00000074405.9	Zfp865	chr7	+	5031989	5034278	5032349	5032370	ENSMUSG00000074405.9_2344	21	skipped exon
13443	ENSMUSG00000074405.9	Zfp865	chr7	+	5031989	5035206	5032339	5032377	ENSMUSG00000035228.16_2345	38	skipped exon
13443	ENSMUSG00000074405.9	Zfp865	chr7	+	5031989	5035206	5032349	5032370	ENSMUSG00000109129.2_2343	21	skipped exon
13443	ENSMUSG00000074405.9	Zfp865	chr7	+	5031989	5035206	5032349	5032370	ENSMUSG00000074405.9_2344	21	skipped exon
37332	ENSMUSG00000025261.19	Huwe1	chrX	+	150689946	150690080	150690033	150690081	ENSMUSG00000025261.19_6948	47	skipped exon
32483	ENSMUSG00000017677.12	Wsb1	chr11	-	79133974	79134224	79134210	79134259	ENSMUSG00000017677.12_4235	14	upstream intron 250 nt
47295	ENSMUSG00000050144.14	Slc25a44	chr3	-	88323043	88323293	88323276	88323331	ENSMUSG00000050144.14_1039	17	upstream intron 250 nt
39856	ENSMUSG00000029545.14	Acads	chr5	-	115255372	115255622	115255607	115255637	ENSMUSG00000029545.14_1742	15	upstream intron 250 nt
35854	ENSMUSG00000057691.9	Zfp746	chr6	-	48043111	48043361	48043338	48043413	ENSMUSG00000057691.9_2056	23	upstream intron 250 nt
7810	ENSMUSG00000113949.2	Scamp4	chr10	+	80446964	80447214	80446946	80446980	ENSMUSG00000035370.10_3779	16	downstream intron 250 nt
7810	ENSMUSG00000113949.2	Scamp4	chr10	+	80446964	80447214	80446946	80446980	ENSMUSG00000113949.2_3778	16	downstream intron 250 nt
37332	ENSMUSG00000025261.19	Huwe1	chrX	+	150690081	150690331	150690272	150690313	ENSMUSG00000025261.19_6949	41	downstream intron 250 nt
23035	ENSMUSG00000015222.19	Map2	chr1	+	66440629	66440680	66440635	66440681	ENSMUSG00000015222.19_105	45	upstream exon 50 nt
23038	ENSMUSG00000015222.19	Map2	chr1	+	66440629	66440680	66440635	66440681	ENSMUSG00000015222.19_105	45	upstream exon 50 nt
41579	ENSMUSG00000003345.17	Csnk1g2	chr10	+	80475016	80475067	80475013	80475093	ENSMUSG00000003345.17_3780	51	upstream exon 50 nt
47174	ENSMUSG00000025404.16	R3hdm2	chr10	+	127307818	127307869	127307808	127307858	ENSMUSG00000025404.16_3928	40	upstream exon 50 nt
12014	ENSMUSG00000018340.14	Anxa6	chr11	-	54876990	54877041	54876948	54877008	ENSMUSG00000018340.14_4107	18	upstream exon 50 nt
21441	ENSMUSG00000021144.15	Mta1	chr12	+	113080650	113080701	113080676	113080719	ENSMUSG00000021144.15_4695	25	upstream exon 50 nt
27787	ENSMUSG00000059456.14	Ptk2b	chr14	-	66396075	66396126	66396108	66396127	ENSMUSG00000059456.14_5082	18	upstream exon 50 nt
8190	ENSMUSG00000021870.18	Slmap	chr14	-	26160132	26160183	26160103	26160139	ENSMUSG00000021870.18_4982	7	upstream exon 50 nt
4196	ENSMUSG00000024044.20	Epb41l3	chr17	+	69581839	69581890	69581833	69581891	ENSMUSG00000024044.20_6141	51	upstream exon 50 nt
19614	ENSMUSG00000068917.13	Clk2	chr3	+	89076179	89076230	89076137	89076231	ENSMUSG00000068917.13_1050	51	upstream exon 50 nt
35963	ENSMUSG00000028613.16	Lrp8	chr4	+	107726296	107726347	107726272	107726300	ENSMUSG00000028613.16_1279	4	upstream exon 50 nt
30669	ENSMUSG00000038346.19	Zfp384	chr6	+	125007934	125007985	125007954	125007996	ENSMUSG00000038346.19_2281	31	upstream exon 50 nt
30670	ENSMUSG00000038346.19	Zfp384	chr6	+	125007934	125007985	125007954	125007996	ENSMUSG00000038346.19_2281	31	upstream exon 50 nt
25959	ENSMUSG00000003435.10	Supt5	chr7	-	28029026	28029077	28029008	28029053	ENSMUSG00000003435.10_2410	27	upstream exon 50 nt
46377	ENSMUSG00000035401.10	Emsy	chr7	-	98246340	98246391	98246366	98246384	ENSMUSG00000035401.10_2560	18	upstream exon 50 nt
11227	ENSMUSG00000032479.16	Map4	chr9	+	109898002	109898053	109898014	109898064	ENSMUSG00000032479.16_3510	39	upstream exon 50 nt
36261	ENSMUSG00000034252.15	Senp6	chr9	+	80000872	80000923	80000879	80000924	ENSMUSG00000034252.15_3446	44	upstream exon 50 nt
5674	ENSMUSG00000020167.15	Tcf3	chr10	-	80249038	80249089	80249039	80249112	ENSMUSG00000020167.15_3774	50	downstream exon 50 nt
34994	ENSMUSG00000040462.14	Os9	chr10	-	126933800	126933851	126933776	126933816	ENSMUSG00000040462.14_3918	16	downstream exon 50 nt
12014	ENSMUSG00000018340.14	Anxa6	chr11	-	54882216	54882267	54882215	54882271	ENSMUSG00000018340.14_4108	51	downstream exon 50 nt
16922	ENSMUSG00000020422.15	Tns3	chr11	-	8614478	8614529	8614486	8614517	ENSMUSG00000020422.15_4012	31	downstream exon 50 nt
19941	ENSMUSG00000034022.9	Cpsf1	chr15	-	76481845	76481896	76481860	76481884	ENSMUSG00000034022.9_5342	24	downstream exon 50 nt
19942	ENSMUSG00000034022.9	Cpsf1	chr15	-	76481845	76481896	76481860	76481884	ENSMUSG00000034022.9_5342	24	downstream exon 50 nt
26970	ENSMUSG00000024163.18	Mapk8ip3	chr17	-	25123880	25123931	25123891	25123935	ENSMUSG00000024163.18_5889	40	downstream exon 50 nt
19614	ENSMUSG00000068917.13	Clk2	chr3	+	89077355	89077406	89077380	89077423	ENSMUSG00000068917.13_1051	26	downstream exon 50 nt
39929	ENSMUSG00000051586.18	Mical3	chr6	-	120950363	120950414	120950383	120950450	ENSMUSG00000051586.18_2258	31	downstream exon 50 nt
4236	ENSMUSG00000004980.17	Hnrnpa2b1	chr6	-	51442158	51442209	51442159	51442222	ENSMUSG00000004980.17_2063	50	downstream exon 50 nt
38331	ENSMUSG00000032637.16	Atxn2l	chr7	-	126091929	126091980	126091966	126092001	ENSMUSG00000032637.16_2625	14	downstream exon 50 nt
38333	ENSMUSG00000032637.16	Atxn2l	chr7	-	126091929	126091980	126091966	126092001	ENSMUSG00000032637.16_2625	14	downstream exon 50 nt
46968	ENSMUSG00000010476.15	Ebf3	chr7	-	136802111	136802162	136802112	136802141	ENSMUSG00000010476.15_2693	29	downstream exon 50 nt
22040	ENSMUSG00000058056.17	Palld	chr8	-	61988719	61988770	61988720	61988760	ENSMUSG00000058056.17_2846	40	downstream exon 50 nt
19254	ENSMUSG00000031708.18	Tecr	chr8	-	84299848	84299881	84299849	84299883	ENSMUSG00000031708.18_2921	32	downstream exon 50 nt
41579	ENSMUSG00000003345.17	Csnk1g2	chr10	+	80475068	80475319	80475013	80475093	ENSMUSG00000003345.17_3780	25	upstream exon flanking intron 250 nt
21441	ENSMUSG00000021144.15	Mta1	chr12	+	113080702	113080953	113080676	113080719	ENSMUSG00000021144.15_4695	17	upstream exon flanking intron 250 nt
10183	ENSMUSG00000039218.18	Srrm2	chr17	+	24022373	24022624	24022384	24022426	ENSMUSG00000039218.18_5870	42	upstream exon flanking intron 250 nt
30669	ENSMUSG00000038346.19	Zfp384	chr6	+	125007986	125008237	125007954	125007996	ENSMUSG00000038346.19_2281	10	upstream exon flanking intron 250 nt
30670	ENSMUSG00000038346.19	Zfp384	chr6	+	125007986	125008237	125007954	125007996	ENSMUSG00000038346.19_2281	10	upstream exon flanking intron 250 nt
11227	ENSMUSG00000032479.16	Map4	chr9	+	109898054	109898305	109898014	109898064	ENSMUSG00000032479.16_3510	10	upstream exon flanking intron 250 nt
34994	ENSMUSG00000040462.14	Os9	chr10	-	126933550	126933799	126933776	126933816	ENSMUSG00000040462.14_3918	23	downstream exon flanking intron 250 nt
45506	ENSMUSG00000023764.19	Sfi1	chr11	-	3143109	3143358	3143170	3143219	ENSMUSG00000020457.14_3973	49	downstream exon flanking intron 250 nt
4782	ENSMUSG00000023044.3	Csad	chr15	-	102112323	102112572	102112347	102112410	ENSMUSG00000023044.3_5546	63	downstream exon flanking intron 250 nt
4786	ENSMUSG00000023044.3	Csad	chr15	-	102112323	102112572	102112347	102112410	ENSMUSG00000023044.3_5546	63	downstream exon flanking intron 250 nt
4790	ENSMUSG00000023044.3	Csad	chr15	-	102112323	102112572	102112347	102112410	ENSMUSG00000023044.3_5546	63	downstream exon flanking intron 250 nt
4788	ENSMUSG00000023044.3	Csad	chr15	-	102112323	102112572	102112347	102112410	ENSMUSG00000023044.3_5546	63	downstream exon flanking intron 250 nt
38549	ENSMUSG00000035325.17	Sec31a	chr5	-	100522816	100523065	100522749	100522851	ENSMUSG00000035325.17_1663	35	downstream exon flanking intron 250 nt
38551	ENSMUSG00000035325.17	Sec31a	chr5	-	100522816	100523065	100522749	100522851	ENSMUSG00000035325.17_1663	35	downstream exon flanking intron 250 nt
