## Supplementary material for "PDGFRα signaling regulates Srsf3 transcript binding to affect PI3K signaling and endosomal trafficking": Table S13

### Sheet: A3SS
ID_rmats	ENSEMBL_rmats	SYMBOL_rmats	chrom	strand_rmats	start_rmats	end_rmats	start_clip	end_clip	id_clip	.overlap	overlapping_region
1488	ENSMUSG00000004865.17	Srpk1	chr17	-	28818844	28819430	28819283	28819398	ENSMUSG00000004865.17_7765	115	long exon
2733	ENSMUSG00000028273.16	Pdlim5	chr3	-	142017976	142018302	142018116	142018169	ENSMUSG00000028273.16_1522	53	long exon
2315	ENSMUSG00000028464.17	Tpm2	chr4	-	43514862	43516003	43515931	43516004	ENSMUSG00000028464.17_1601	72	long exon
4369	ENSMUSG00000001870.17	Ltbp1	chr17	+	75583549	75583618	75583550	75583619	ENSMUSG00000001870.17_8046	68	short exon
4142	ENSMUSG00000056608.15	Chd9	chr8	+	91761535	91761693	91761535	91761551	ENSMUSG00000056608.15_3912	16	short exon
2733	ENSMUSG00000028273.16	Pdlim5	chr3	-	142020166	142020267	142020164	142020205	ENSMUSG00000028273.16_1523	39	upstream exon
3725	ENSMUSG00000058013.12	Septin11	chr5	+	93315445	93315546	93315363	93315464	ENSMUSG00000058013.12_2249	19	upstream exon
2344	ENSMUSG00000037339.18	Fam53a	chr5	-	33771946	33772047	33771975	33772012	ENSMUSG00000037339.18_2128	37	upstream exon
2021	ENSMUSG00000057230.15	Aak1	chr6	+	86933453	86933554	86933512	86933555	ENSMUSG00000057230.15_2822	42	upstream exon
4142	ENSMUSG00000056608.15	Chd9	chr8	+	91760771	91760872	91760837	91760860	ENSMUSG00000056608.15_3911	23	upstream exon

### Sheet: A5SS
ID_rmats	ENSEMBL_rmats	SYMBOL_rmats	chrom	strand_rmats	start_rmats	end_rmats	start_clip	end_clip	id_clip	.overlap	overlapping_region
2735	ENSMUSG00000021156.18	Zmynd11	chr13	-	9740481	9740550	9740482	9740551	ENSMUSG00000021156.18_6244	68	short exon
919	ENSMUSG00000024097.12	Srsf7	chr17	-	80511583	80511661	80511605	80511662	ENSMUSG00000024097.12_8058	56	short exon
1906	ENSMUSG00000062270.15	Morf4l1	chr9	-	89982495	89982576	89982496	89982545	ENSMUSG00000062270.15_4574	49	short exon
2666	ENSMUSG00000026790.20	Odf2	chr2	+	29804745	29804845	29804774	29804844	ENSMUSG00000026790.20_684	70	downstream exon

### Sheet: MXE
ID_rmats	ENSEMBL_rmats	SYMBOL_rmats	chrom	strand_rmats	start_rmats	end_rmats	start_clip	end_clip	id_clip	.overlap	overlapping_region
3316	ENSMUSG00000015222.19	Map2	chr1	+	66451565	66455306	66455061	66455186	ENSMUSG00000015222.19_156	125	first exon
6647	ENSMUSG00000038949.9	Cnst	chr1	+	179437350	179438231	179437984	179438060	ENSMUSG00000038949.9_474	76	first exon
5754	ENSMUSG00000021684.18	Pde8b	chr13	-	95221680	95221769	95221697	95221770	ENSMUSG00000021684.18_6441	72	first exon
4691	ENSMUSG00000107314.2	Gm20488	chr5	+	149335559	149335720	149335682	149335740	ENSMUSG00000029659.17_2628	38	first exon
4691	ENSMUSG00000107314.2	Gm20488	chr5	+	149335559	149335720	149335682	149335740	ENSMUSG00000107314.2_2625	38	first exon
5754	ENSMUSG00000021684.18	Pde8b	chr13	-	95223235	95223376	95223236	95223277	ENSMUSG00000021684.18_6442	41	second exon
4691	ENSMUSG00000107314.2	Gm20488	chr5	+	149335721	149335971	149335682	149335740	ENSMUSG00000029659.17_2628	19	first exon downstream intron 250 nt
4691	ENSMUSG00000107314.2	Gm20488	chr5	+	149335721	149335971	149335682	149335740	ENSMUSG00000107314.2_2625	19	first exon downstream intron 250 nt
4600	ENSMUSG00000026193.16	Fn1	chr1	-	71630000	71630051	71629926	71630008	ENSMUSG00000026193.16_159	8	upstream exon 50 nt
4600	ENSMUSG00000026193.16	Fn1	chr1	-	71630000	71630051	71630022	71630048	ENSMUSG00000026193.16_160	26	upstream exon 50 nt
3316	ENSMUSG00000015222.19	Map2	chr1	+	66440629	66440680	66440603	66440684	ENSMUSG00000015222.19_155	51	upstream exon 50 nt
4600	ENSMUSG00000026193.16	Fn1	chr1	-	71637532	71637583	71637524	71637623	ENSMUSG00000026193.16_161	51	downstream exon 50 nt
421	ENSMUSG00000015937.16	Macroh2a1	chr13	-	56243936	56243987	56243986	56244048	ENSMUSG00000015937.16_6373	1	downstream exon 50 nt
3316	ENSMUSG00000015222.19	Map2	chr1	+	66440681	66440932	66440603	66440684	ENSMUSG00000015222.19_155	3	upstream exon flanking intron 250 nt
4600	ENSMUSG00000026193.16	Fn1	chr1	-	71637282	71637531	71637524	71637623	ENSMUSG00000026193.16_161	7	downstream exon flanking intron 250 nt
4691	ENSMUSG00000107314.2	Gm20488	chr5	+	149350435	149350684	149350419	149350470	ENSMUSG00000107314.2_2627	35	downstream exon flanking intron 250 nt
4691	ENSMUSG00000107314.2	Gm20488	chr5	+	149350435	149350684	149350419	149350470	ENSMUSG00000029659.17_2630	35	downstream exon flanking intron 250 nt

### Sheet: RI
ID_rmats	ENSEMBL_rmats	SYMBOL_rmats	chrom	strand_rmats	start_rmats	end_rmats	start_clip	end_clip	id_clip	.overlap	overlapping_region
4163	ENSMUSG00000026399.13	Cd55	chr1	-	130376146	130377152	130376835	130376951	ENSMUSG00000026399.13_314	116	retained intron
2785	ENSMUSG00000026193.16	Fn1	chr1	-	71636547	71637531	71637524	71637623	ENSMUSG00000026193.16_161	7	retained intron
3349	ENSMUSG00000043822.19	Adamtsl5	chr10	-	80178228	80178741	80178213	80178276	ENSMUSG00000043822.19_4988	48	retained intron
3349	ENSMUSG00000043822.19	Adamtsl5	chr10	-	80178140	80178227	80178213	80178276	ENSMUSG00000043822.19_4988	14	upstream exon 100 nt
630	ENSMUSG00000029033.17	Acap3	chr4	+	155987823	155987924	155987791	155987868	ENSMUSG00000029033.17_2028	45	upstream exon 100 nt
210	ENSMUSG00000005481.19	Ddx39a	chr8	+	84448380	84448481	84448363	84448474	ENSMUSG00000005481.19_3861	94	upstream exon 100 nt
2785	ENSMUSG00000026193.16	Fn1	chr1	-	71637532	71637622	71637524	71637623	ENSMUSG00000026193.16_161	90	downstream exon 100 nt
264	ENSMUSG00000054708.18	Ankrd24	chr10	+	81475689	81475770	81475690	81475759	ENSMUSG00000054708.18_5035	69	downstream exon 100 nt
4239	ENSMUSG00000024137.10	E4f1	chr17	-	24663387	24663450	24663388	24663407	ENSMUSG00000024137.10_7683	19	downstream exon 100 nt
4239	ENSMUSG00000024137.10	E4f1	chr17	-	24663387	24663450	24663418	24663435	ENSMUSG00000024137.10_7684	17	downstream exon 100 nt
616	ENSMUSG00000002413.16	Braf	chr6	-	39654505	39654575	39654521	39654576	ENSMUSG00000002413.16_2713	54	downstream exon 100 nt
858	ENSMUSG00000066456.15	Hmgn3	chr9	-	82993045	82993146	82993099	82993128	ENSMUSG00000066456.15_4563	29	downstream exon 100 nt

### Sheet: SE
ID_rmats	ENSEMBL_rmats	SYMBOL_rmats	chrom	strand_rmats	start_rmats	end_rmats	start_clip	end_clip	id_clip	.overlap	overlapping_region
22962	ENSMUSG00000015222.19	Map2	chr1	+	66451565	66455306	66455061	66455186	ENSMUSG00000015222.19_156	125	skipped exon
41482	ENSMUSG00000003345.17	Csnk1g2	chr10	+	80475370	80475497	80475450	80475498	ENSMUSG00000003345.17_4998	47	skipped exon
39009	ENSMUSG00000033983.15	Coil	chr11	+	88871894	88872993	88872155	88872248	ENSMUSG00000033983.15_5628	93	skipped exon
10379	ENSMUSG00000021614.17	Vcan	chr13	-	89851036	89853916	89852174	89852282	ENSMUSG00000021614.17_6428	108	skipped exon
40480	ENSMUSG00000021684.18	Pde8b	chr13	-	95221680	95221769	95221697	95221770	ENSMUSG00000021684.18_6441	72	skipped exon
10380	ENSMUSG00000021614.17	Vcan	chr13	-	89851036	89853916	89852174	89852282	ENSMUSG00000021614.17_6428	108	skipped exon
40484	ENSMUSG00000021684.18	Pde8b	chr13	-	95223235	95223376	95223236	95223277	ENSMUSG00000021684.18_6442	41	skipped exon
36187	ENSMUSG00000049521.3	Cdc42ep1	chr15	+	78731294	78732019	78731346	78731396	ENSMUSG00000049521.3_7059	50	skipped exon
36187	ENSMUSG00000049521.3	Cdc42ep1	chr15	+	78731294	78732019	78731894	78731921	ENSMUSG00000049521.3_7060	27	skipped exon
5204	ENSMUSG00000012114.18	Med15	chr16	-	17492268	17492522	17492409	17492496	ENSMUSG00000012114.18_7361	87	skipped exon
37831	ENSMUSG00000037805.16	Rpl10a	chr17	+	28547784	28547859	28547825	28547860	ENSMUSG00000037805.16_7760	34	skipped exon
46036	ENSMUSG00000027955.17	Gask1b	chr3	+	79793294	79794437	79793901	79793931	ENSMUSG00000027955.17_1324	30	skipped exon
30605	ENSMUSG00000038346.19	Zfp384	chr6	+	125008633	125008816	125008699	125008736	ENSMUSG00000038346.19_2978	37	skipped exon
30606	ENSMUSG00000038346.19	Zfp384	chr6	+	125008633	125009575	125008699	125008736	ENSMUSG00000038346.19_2978	37	skipped exon
30606	ENSMUSG00000038346.19	Zfp384	chr6	+	125008633	125009575	125009208	125009272	ENSMUSG00000038346.19_2979	64	skipped exon
23943	ENSMUSG00000030276.20	Ttll3	chr6	+	113378262	113378458	113378263	113378297	ENSMUSG00000030276.20_2911	34	skipped exon
13417	ENSMUSG00000074405.9	Zfp865	chr7	+	5031989	5035206	5032339	5032399	ENSMUSG00000035228.16_3064	60	skipped exon
13417	ENSMUSG00000074405.9	Zfp865	chr7	+	5031989	5035206	5032347	5032380	ENSMUSG00000109129.2_3060	33	skipped exon
13417	ENSMUSG00000074405.9	Zfp865	chr7	+	5031989	5035206	5032347	5032380	ENSMUSG00000074405.9_3062	33	skipped exon
13417	ENSMUSG00000074405.9	Zfp865	chr7	+	5031989	5035206	5032601	5032687	ENSMUSG00000035228.16_3065	86	skipped exon
13417	ENSMUSG00000074405.9	Zfp865	chr7	+	5031989	5035206	5032612	5032684	ENSMUSG00000109129.2_3061	72	skipped exon
13417	ENSMUSG00000074405.9	Zfp865	chr7	+	5031989	5035206	5032612	5032684	ENSMUSG00000074405.9_3063	72	skipped exon
13417	ENSMUSG00000074405.9	Zfp865	chr7	+	5031989	5035206	5032772	5032844	ENSMUSG00000035228.16_3066	72	skipped exon
13416	ENSMUSG00000074405.9	Zfp865	chr7	+	5031989	5034278	5032339	5032399	ENSMUSG00000035228.16_3064	60	skipped exon
13416	ENSMUSG00000074405.9	Zfp865	chr7	+	5031989	5034278	5032347	5032380	ENSMUSG00000109129.2_3060	33	skipped exon
13416	ENSMUSG00000074405.9	Zfp865	chr7	+	5031989	5034278	5032347	5032380	ENSMUSG00000074405.9_3062	33	skipped exon
13416	ENSMUSG00000074405.9	Zfp865	chr7	+	5031989	5034278	5032601	5032687	ENSMUSG00000035228.16_3065	86	skipped exon
13416	ENSMUSG00000074405.9	Zfp865	chr7	+	5031989	5034278	5032612	5032684	ENSMUSG00000109129.2_3061	72	skipped exon
13416	ENSMUSG00000074405.9	Zfp865	chr7	+	5031989	5034278	5032612	5032684	ENSMUSG00000074405.9_3063	72	skipped exon
13416	ENSMUSG00000074405.9	Zfp865	chr7	+	5031989	5034278	5032772	5032844	ENSMUSG00000035228.16_3066	72	skipped exon
38897	ENSMUSG00000052934.15	Fbxo31	chr8	-	122293013	122293085	122293059	122293071	ENSMUSG00000052934.15_4127	12	skipped exon
41482	ENSMUSG00000003345.17	Csnk1g2	chr10	+	80475498	80475748	80475656	80475698	ENSMUSG00000003345.17_4999	42	downstream intron 250 nt
37831	ENSMUSG00000037805.16	Rpl10a	chr17	+	28547860	28548110	28547941	28547998	ENSMUSG00000037805.16_7761	57	downstream intron 250 nt
22964	ENSMUSG00000015222.19	Map2	chr1	+	66440629	66440680	66440603	66440684	ENSMUSG00000015222.19_155	51	upstream exon 50 nt
32233	ENSMUSG00000026193.16	Fn1	chr1	-	71630000	71630051	71629926	71630008	ENSMUSG00000026193.16_159	8	upstream exon 50 nt
32233	ENSMUSG00000026193.16	Fn1	chr1	-	71630000	71630051	71630022	71630048	ENSMUSG00000026193.16_160	26	upstream exon 50 nt
22962	ENSMUSG00000015222.19	Map2	chr1	+	66440629	66440680	66440603	66440684	ENSMUSG00000015222.19_155	51	upstream exon 50 nt
34946	ENSMUSG00000040462.14	Os9	chr10	-	126932560	126932611	126932558	126932602	ENSMUSG00000040462.14_5150	42	upstream exon 50 nt
18294	ENSMUSG00000032740.18	Ccdc88a	chr11	+	29444042	29444093	29444056	29444090	ENSMUSG00000032740.18_5303	34	upstream exon 50 nt
13833	ENSMUSG00000020740.14	Gga3	chr11	-	115481742	115481793	115481713	115481787	ENSMUSG00000020740.14_5817	45	upstream exon 50 nt
13832	ENSMUSG00000020740.14	Gga3	chr11	-	115481742	115481793	115481713	115481787	ENSMUSG00000020740.14_5817	45	upstream exon 50 nt
10794	ENSMUSG00000018661.18	Cog1	chr11	+	113551993	113552044	113551986	113552019	ENSMUSG00000018661.18_5805	26	upstream exon 50 nt
23725	ENSMUSG00000020831.19	0610010K14Rik	chr11	-	70126986	70127037	70126961	70126988	ENSMUSG00000040904.11_5511	2	upstream exon 50 nt
40484	ENSMUSG00000021684.18	Pde8b	chr13	-	95221718	95221769	95221697	95221770	ENSMUSG00000021684.18_6441	51	upstream exon 50 nt
19235	ENSMUSG00000025290.18	Rps24	chr14	+	24543510	24543561	24543465	24543540	ENSMUSG00000025290.18_6567	30	upstream exon 50 nt
27779	ENSMUSG00000059456.14	Ptk2b	chr14	-	66396075	66396126	66395986	66396080	ENSMUSG00000059456.14_6718	5	upstream exon 50 nt
8164	ENSMUSG00000021870.18	Slmap	chr14	-	26160132	26160183	26160103	26160152	ENSMUSG00000021870.18_6585	20	upstream exon 50 nt
426	ENSMUSG00000022185.20	Acin1	chr14	-	54889264	54889315	54889257	54889316	ENSMUSG00000022185.20_6669	51	upstream exon 50 nt
12708	ENSMUSG00000036167.17	Pphln1	chr15	+	93339542	93339593	93339496	93339559	ENSMUSG00000036167.17_7170	17	upstream exon 50 nt
15737	ENSMUSG00000024663.21	Rab3il1	chr19	+	10004950	10005001	10004929	10004976	ENSMUSG00000024663.21_8714	26	upstream exon 50 nt
23101	ENSMUSG00000025006.19	Sorbs1	chr19	-	40287914	40287965	40287919	40287968	ENSMUSG00000025006.19_8799	46	upstream exon 50 nt
15738	ENSMUSG00000024663.21	Rab3il1	chr19	+	10004950	10005001	10004929	10004976	ENSMUSG00000024663.21_8714	26	upstream exon 50 nt
6302	ENSMUSG00000024969.16	Mark2	chr19	-	7258569	7258620	7258604	7258621	ENSMUSG00000024969.16_8674	16	upstream exon 50 nt
23943	ENSMUSG00000030276.20	Ttll3	chr6	+	113376681	113376732	113376658	113376733	ENSMUSG00000030276.20_2910	51	upstream exon 50 nt
32233	ENSMUSG00000026193.16	Fn1	chr1	-	71637532	71637583	71637524	71637623	ENSMUSG00000026193.16_161	51	downstream exon 50 nt
9294	ENSMUSG00000018417.15	Myo1b	chr1	-	51808162	51808213	51808180	51808239	ENSMUSG00000018417.15_108	33	downstream exon 50 nt
13807	ENSMUSG00000025162.19	Csnk1d	chr11	-	120858820	120858871	120858844	120858873	ENSMUSG00000025162.19_5911	27	downstream exon 50 nt
37280	ENSMUSG00000061533.17	Cep128	chr12	-	91226759	91226810	91226776	91226806	ENSMUSG00000061533.17_6111	30	downstream exon 50 nt
33026	ENSMUSG00000007411.17	Mark3	chr12	+	111621703	111621754	111621711	111621771	ENSMUSG00000007411.17_6193	43	downstream exon 50 nt
27779	ENSMUSG00000059456.14	Ptk2b	chr14	-	66402712	66402763	66402753	66402779	ENSMUSG00000059456.14_6719	10	downstream exon 50 nt
31290	ENSMUSG00000022377.17	Asap1	chr15	-	63991806	63991857	63991809	63991846	ENSMUSG00000022377.17_6949	37	downstream exon 50 nt
13879	ENSMUSG00000064043.16	Trerf1	chr17	+	47634203	47634254	47634230	47634294	ENSMUSG00000064043.16_7926	24	downstream exon 50 nt
13880	ENSMUSG00000064043.16	Trerf1	chr17	+	47634203	47634254	47634230	47634294	ENSMUSG00000064043.16_7926	24	downstream exon 50 nt
35236	ENSMUSG00000026790.20	Odf2	chr2	+	29804745	29804796	29804774	29804844	ENSMUSG00000026790.20_684	22	downstream exon 50 nt
43950	ENSMUSG00000026825.18	Dnm1	chr2	-	32213433	32213484	32213434	32213485	ENSMUSG00000026825.18_735	50	downstream exon 50 nt
8267	ENSMUSG00000005087.18	Cd44	chr2	-	102672605	102672656	102672596	102672654	ENSMUSG00000005087.18_898	49	downstream exon 50 nt
22427	ENSMUSG00000036873.14	2410004B18Rik	chr3	+	145644652	145644703	145644695	145644732	ENSMUSG00000036873.14_1532	8	downstream exon 50 nt
18352	ENSMUSG00000028759.14	Hp1bp3	chr4	+	137949399	137949450	137949423	137949495	ENSMUSG00000028759.14_1919	27	downstream exon 50 nt
9722	ENSMUSG00000063146.12	Clip2	chr5	-	134539016	134539067	134539032	134539062	ENSMUSG00000063146.12_2479	30	downstream exon 50 nt
9722	ENSMUSG00000063146.12	Clip2	chr5	-	134539016	134539067	134539063	134539078	ENSMUSG00000063146.12_2480	4	downstream exon 50 nt
45131	ENSMUSG00000029505.18	Ep400	chr5	-	110903262	110903313	110903257	110903337	ENSMUSG00000029505.18_2306	51	downstream exon 50 nt
14056	ENSMUSG00000029313.19	Aff1	chr5	+	103930989	103931040	103930995	103931082	ENSMUSG00000029313.19_2270	45	downstream exon 50 nt
43485	ENSMUSG00000059119.10	Nap1l4	chr7	-	143074120	143074171	143074142	143074178	ENSMUSG00000059119.10_3610	29	downstream exon 50 nt
21021	ENSMUSG00000031565.19	Fgfr1	chr8	+	26047746	26047797	26047759	26047816	ENSMUSG00000031565.19_3696	38	downstream exon 50 nt
21949	ENSMUSG00000058056.17	Palld	chr8	-	61988719	61988770	61988720	61988781	ENSMUSG00000058056.17_3758	50	downstream exon 50 nt
21025	ENSMUSG00000031565.19	Fgfr1	chr8	+	26047746	26047797	26047759	26047816	ENSMUSG00000031565.19_3696	38	downstream exon 50 nt
38897	ENSMUSG00000052934.15	Fbxo31	chr8	-	122305196	122305247	122305197	122305219	ENSMUSG00000052934.15_4128	22	downstream exon 50 nt
22964	ENSMUSG00000015222.19	Map2	chr1	+	66440681	66440932	66440603	66440684	ENSMUSG00000015222.19_155	3	upstream exon flanking intron 250 nt
22962	ENSMUSG00000015222.19	Map2	chr1	+	66440681	66440932	66440603	66440684	ENSMUSG00000015222.19_155	3	upstream exon flanking intron 250 nt
23101	ENSMUSG00000025006.19	Sorbs1	chr19	-	40287966	40288217	40287919	40287968	ENSMUSG00000025006.19_8799	2	upstream exon flanking intron 250 nt
32233	ENSMUSG00000026193.16	Fn1	chr1	-	71637282	71637531	71637524	71637623	ENSMUSG00000026193.16_161	7	downstream exon flanking intron 250 nt
43275	ENSMUSG00000016262.15	Sertad4	chr1	-	192537500	192537749	192537701	192537720	ENSMUSG00000016262.15_555	19	downstream exon flanking intron 250 nt
41482	ENSMUSG00000003345.17	Csnk1g2	chr10	+	80475605	80475854	80475656	80475698	ENSMUSG00000003345.17_4999	42	downstream exon flanking intron 250 nt
8267	ENSMUSG00000005087.18	Cd44	chr2	-	102672355	102672604	102672596	102672654	ENSMUSG00000005087.18_898	8	downstream exon flanking intron 250 nt
45131	ENSMUSG00000029505.18	Ep400	chr5	-	110903012	110903261	110903257	110903337	ENSMUSG00000029505.18_2306	4	downstream exon flanking intron 250 nt
