## Supplementary material for "PDGFRα signaling regulates Srsf3 transcript binding to affect PI3K signaling and endosomal trafficking": Table S14

### Sheet: A3SS
ID_rmats	ENSEMBL_rmats	SYMBOL_rmats	chrom	strand_rmats	start_rmats	end_rmats	start_clip	end_clip	id_clip	.overlap	overlapping_region
6126	ENSMUSG00000010453.13	Kansl3	chr1	-	36404667	36404713	36404571	36404668	ENSMUSG00000010453.13_65	1	long exon
6127	ENSMUSG00000010453.13	Kansl3	chr1	-	36404667	36404733	36404571	36404668	ENSMUSG00000010453.13_65	1	long exon
6126	ENSMUSG00000010453.13	Kansl3	chr1	-	36404562	36404666	36404571	36404668	ENSMUSG00000010453.13_65	95	short exon
6127	ENSMUSG00000010453.13	Kansl3	chr1	-	36404562	36404666	36404571	36404668	ENSMUSG00000010453.13_65	95	short exon
3303	ENSMUSG00000014873.16	Surf2	chr2	+	26808884	26809067	26808940	26808973	ENSMUSG00000014873.16_648	33	short exon
4815	ENSMUSG00000028906.18	Epb41	chr4	-	131695098	131695283	131695106	131695167	ENSMUSG00000028906.18_1837	61	short exon
4301	ENSMUSG00000059689.16	Zfp637	chr6	+	117821985	117822916	117822165	117822203	ENSMUSG00000059689.16_2930	38	short exon
807	ENSMUSG00000031166.14	Wdr13	chrX	-	7997623	7997830	7997624	7997636	ENSMUSG00000031166.14_8920	12	short exon
5575	ENSMUSG00000037907.17	Ankrd13b	chr11	-	77364027	77364277	77364107	77364139	ENSMUSG00000037907.17_5565	32	upstream intron
5575	ENSMUSG00000037907.17	Ankrd13b	chr11	-	77364106	77364207	77364107	77364139	ENSMUSG00000037907.17_5565	32	upstream exon
4996	ENSMUSG00000039840.9	Epg5	chr18	+	78005652	78005753	78005716	78005754	ENSMUSG00000039840.9_8521	37	upstream exon
3416	ENSMUSG00000024908.16	Ppp6r3	chr19	-	3534830	3534931	3534873	3534917	ENSMUSG00000024908.16_8551	44	upstream exon
6046	ENSMUSG00000028600.16	Podn	chr4	-	107882712	107882813	107882763	107882807	ENSMUSG00000028600.16_1724	44	upstream exon
3724	ENSMUSG00000058013.12	Septin11	chr5	+	93315445	93315546	93315363	93315464	ENSMUSG00000058013.12_2249	19	upstream exon
5666	ENSMUSG00000000131.16	Xpo6	chr7	-	125730197	125730298	125730198	125730229	ENSMUSG00000000131.16_3501	31	upstream exon

### Sheet: A5SS
ID_rmats	ENSEMBL_rmats	SYMBOL_rmats	chrom	strand_rmats	start_rmats	end_rmats	start_clip	end_clip	id_clip	.overlap	overlapping_region
918	ENSMUSG00000024097.12	Srsf7	chr17	-	80511583	80511661	80511605	80511662	ENSMUSG00000024097.12_8058	56	short exon
917	ENSMUSG00000024097.12	Srsf7	chr17	-	80511583	80511661	80511605	80511662	ENSMUSG00000024097.12_8058	56	short exon
1902	ENSMUSG00000062270.15	Morf4l1	chr9	-	89982495	89982576	89982496	89982545	ENSMUSG00000062270.15_4574	49	short exon
388	ENSMUSG00000048537.17	Phldb1	chr9	-	44609048	44609139	44609055	44609126	ENSMUSG00000048537.17_4366	71	short exon

### Sheet: MXE
ID_rmats	ENSEMBL_rmats	SYMBOL_rmats	chrom	strand_rmats	start_rmats	end_rmats	start_clip	end_clip	id_clip	.overlap	overlapping_region
1417	ENSMUSG00000053332.14	Gas5	chr1	+	160863777	160864149	160863778	160863815	ENSMUSG00000053332.14_422	37	first exon
2419	ENSMUSG00000022475.20	Hdac7	chr15	-	97708733	97708845	97708757	97708846	ENSMUSG00000022475.20_7196	88	first exon
1417	ENSMUSG00000053332.14	Gas5	chr1	+	160863526	160863776	160863553	160863585	ENSMUSG00000053332.14_421	32	first exon upstream intron 250 nt
2419	ENSMUSG00000022475.20	Hdac7	chr15	-	97707356	97707407	97707282	97707395	ENSMUSG00000022475.20_7195	39	upstream exon 50 nt
1633	ENSMUSG00000026643.17	Nmt2	chr2	+	3285392	3285443	3285398	3285444	ENSMUSG00000026643.17_560	45	upstream exon 50 nt
5748	ENSMUSG00000051586.18	Mical3	chr6	-	120950363	120950414	120950409	120950489	ENSMUSG00000051586.18_2956	5	downstream exon 50 nt
1417	ENSMUSG00000053332.14	Gas5	chr1	+	160863375	160863626	160863553	160863585	ENSMUSG00000053332.14_421	32	upstream exon flanking intron 250 nt

### Sheet: RI
ID_rmats	ENSEMBL_rmats	SYMBOL_rmats	chrom	strand_rmats	start_rmats	end_rmats	start_clip	end_clip	id_clip	.overlap	overlapping_region
462	ENSMUSG00000017210.15	Med24	chr11	-	98607250	98607351	98607240	98607275	ENSMUSG00000017210.15_5693	25	upstream exon 100 nt
1552	ENSMUSG00000002625.11	Akap8l	chr17	-	32553569	32553670	32553599	32553657	ENSMUSG00000002625.11_7804	58	upstream exon 100 nt
4205	ENSMUSG00000025733.18	Rhot2	chr17	-	26058980	26059081	26059051	26059082	ENSMUSG00000093593.2_7716	30	upstream exon 100 nt
626	ENSMUSG00000029033.17	Acap3	chr4	+	155987823	155987924	155987791	155987868	ENSMUSG00000029033.17_2028	45	upstream exon 100 nt
3759	ENSMUSG00000037907.17	Ankrd13b	chr11	-	77364106	77364207	77364107	77364139	ENSMUSG00000037907.17_5565	32	downstream exon 100 nt
1551	ENSMUSG00000002625.11	Akap8l	chr17	-	32553561	32553662	32553599	32553657	ENSMUSG00000002625.11_7804	58	downstream exon 100 nt
2206	ENSMUSG00000014873.16	Surf2	chr2	+	26808876	26808977	26808940	26808973	ENSMUSG00000014873.16_648	33	downstream exon 100 nt
2283	ENSMUSG00000038538.18	Ubn2	chr6	+	38467318	38467419	38467400	38467455	ENSMUSG00000038538.18_2704	19	downstream exon 100 nt

### Sheet: SE
ID_rmats	ENSEMBL_rmats	SYMBOL_rmats	chrom	strand_rmats	start_rmats	end_rmats	start_clip	end_clip	id_clip	.overlap	overlapping_region
46658	ENSMUSG00000039210.17	Gpatch2	chr1	+	187054480	187054551	187054484	187054522	ENSMUSG00000039210.17_529	38	skipped exon
26073	ENSMUSG00000050565.17	Tor1aip2	chr1	+	155911615	155911666	155911611	155911661	ENSMUSG00000050565.17_404	46	upstream exon 50 nt
36048	ENSMUSG00000028613.16	Lrp8	chr4	+	107726296	107726347	107726239	107726310	ENSMUSG00000028613.16_1721	14	upstream exon 50 nt
35260	ENSMUSG00000036402.14	Gng12	chr6	+	66873448	66873499	66873471	66873501	ENSMUSG00000036402.14_2748	28	upstream exon 50 nt
46658	ENSMUSG00000039210.17	Gpatch2	chr1	+	187073683	187073734	187073726	187073750	ENSMUSG00000039210.17_530	8	downstream exon 50 nt
46657	ENSMUSG00000039210.17	Gpatch2	chr1	+	187073683	187073734	187073726	187073750	ENSMUSG00000039210.17_530	8	downstream exon 50 nt
46564	ENSMUSG00000061904.13	Slc25a3	chr10	-	90959419	90959470	90959403	90959446	ENSMUSG00000061904.13_5073	27	downstream exon 50 nt
8196	ENSMUSG00000045374.19	Wdr81	chr11	-	75335523	75335574	75335531	75335551	ENSMUSG00000045374.19_5541	20	downstream exon 50 nt
31932	ENSMUSG00000049606.17	Zfp644	chr5	-	106783475	106783526	106783488	106783547	ENSMUSG00000098302.2_2284	38	downstream exon 50 nt
39998	ENSMUSG00000051586.18	Mical3	chr6	-	120950363	120950414	120950409	120950489	ENSMUSG00000051586.18_2956	5	downstream exon 50 nt
39999	ENSMUSG00000051586.18	Mical3	chr6	-	120950363	120950414	120950409	120950489	ENSMUSG00000051586.18_2956	5	downstream exon 50 nt
35260	ENSMUSG00000036402.14	Gng12	chr6	+	66992708	66992759	66992735	66992817	ENSMUSG00000036402.14_2749	24	downstream exon 50 nt
17086	ENSMUSG00000029822.16	Osbpl3	chr6	-	50323307	50323358	50323309	50323342	ENSMUSG00000029822.16_2731	33	downstream exon 50 nt
33709	ENSMUSG00000059273.10	Zc3h4	chr7	+	16150697	16150748	16150724	16150788	ENSMUSG00000059273.10_3088	24	downstream exon 50 nt
46757	ENSMUSG00000003813.16	Rad23a	chr8	-	85565097	85565148	85565118	85565182	ENSMUSG00000003813.16_3889	30	downstream exon 50 nt
10995	ENSMUSG00000034007.11	Scaper	chr9	-	55716385	55716436	55716419	55716459	ENSMUSG00000034007.11_4417	17	downstream exon 50 nt
35260	ENSMUSG00000036402.14	Gng12	chr6	+	66873500	66873751	66873471	66873501	ENSMUSG00000036402.14_2748	1	upstream exon flanking intron 250 nt
46564	ENSMUSG00000061904.13	Slc25a3	chr10	-	90959169	90959418	90959403	90959446	ENSMUSG00000061904.13_5073	15	downstream exon flanking intron 250 nt
