## Supplementary material for "PDGFRα signaling regulates Srsf3 transcript binding to affect PI3K signaling and endosomal trafficking": Table S15

### Sheet: A3SS
ID_rmats	ENSEMBL_rmats	SYMBOL_rmats	chrom	strand_rmats	start_rmats	end_rmats	start_clip	end_clip	id_clip	.overlap	overlapping_region
4109	ENSMUSG00000056608.15	Chd9	chr8	+	91761535	91761693	91761535	91761551	ENSMUSG00000056608.15_3912	16	short exon
2330	ENSMUSG00000037339.18	Fam53a	chr5	-	33771946	33772047	33771975	33772012	ENSMUSG00000037339.18_2128	37	upstream exon
4109	ENSMUSG00000056608.15	Chd9	chr8	+	91760771	91760872	91760837	91760860	ENSMUSG00000056608.15_3911	23	upstream exon

### Sheet: A5SS
ID_rmats	ENSEMBL_rmats	SYMBOL_rmats	chrom	strand_rmats	start_rmats	end_rmats	start_clip	end_clip	id_clip	.overlap	overlapping_region
3172	ENSMUSG00000004896.17	Rrnad1	chr3	-	87835230	87835355	87835248	87835296	ENSMUSG00000004896.17_1343	48	short exon

### Sheet: MXE
ID_rmats	ENSEMBL_rmats	SYMBOL_rmats	chrom	strand_rmats	start_rmats	end_rmats	start_clip	end_clip	id_clip	.overlap	overlapping_region

### Sheet: RI
ID_rmats	ENSEMBL_rmats	SYMBOL_rmats	chrom	strand_rmats	start_rmats	end_rmats	start_clip	end_clip	id_clip	.overlap	overlapping_region
4125	ENSMUSG00000025138.15	Sirt7	chr11	-	120511249	120511330	120511250	120511289	ENSMUSG00000025138.15_5905	39	upstream exon 100 nt
4145	ENSMUSG00000035086.14	Becn1	chr11	-	101185791	101185892	101185883	101185939	ENSMUSG00000035086.14_5730	9	downstream exon 100 nt

### Sheet: SE
ID_rmats	ENSEMBL_rmats	SYMBOL_rmats	chrom	strand_rmats	start_rmats	end_rmats	start_clip	end_clip	id_clip	.overlap	overlapping_region
18771	ENSMUSG00000018774.14	Cd68	chr11	-	69556301	69556762	69556644	69556706	ENSMUSG00000018774.14_5493	62	skipped exon
18772	ENSMUSG00000018774.14	Cd68	chr11	-	69556328	69556762	69556644	69556706	ENSMUSG00000018774.14_5493	62	skipped exon
36843	ENSMUSG00000061533.17	Cep128	chr12	-	91226759	91227410	91226776	91226806	ENSMUSG00000061533.17_6111	30	skipped exon
18265	ENSMUSG00000030016.15	Zfp638	chr6	+	83958665	83958767	83958751	83958768	ENSMUSG00000030016.15_2804	16	skipped exon
38437	ENSMUSG00000052934.15	Fbxo31	chr8	-	122293013	122293085	122293059	122293071	ENSMUSG00000052934.15_4127	12	skipped exon
35216	ENSMUSG00000054823.18	Nsd3	chr8	+	26131290	26131341	26131265	26131341	ENSMUSG00000054823.18_3701	51	upstream exon 50 nt
35217	ENSMUSG00000054823.18	Nsd3	chr8	+	26131290	26131341	26131265	26131341	ENSMUSG00000054823.18_3701	51	upstream exon 50 nt
5588	ENSMUSG00000020167.15	Tcf3	chr10	-	80249038	80249089	80249040	80249138	ENSMUSG00000020167.15_4992	49	downstream exon 50 nt
10960	ENSMUSG00000024921.18	Smarca2	chr19	+	26729223	26729274	26729271	26729367	ENSMUSG00000024921.18_8756	3	downstream exon 50 nt
45248	ENSMUSG00000035168.17	Tanc1	chr2	+	59529691	59529742	59529692	59529770	ENSMUSG00000035168.17_792	50	downstream exon 50 nt
42087	ENSMUSG00000004896.17	Rrnad1	chr3	-	87835230	87835281	87835248	87835296	ENSMUSG00000004896.17_1343	33	downstream exon 50 nt
42086	ENSMUSG00000004896.17	Rrnad1	chr3	-	87835230	87835281	87835248	87835296	ENSMUSG00000004896.17_1343	33	downstream exon 50 nt
17964	ENSMUSG00000037339.18	Fam53a	chr5	-	33771946	33771997	33771975	33772012	ENSMUSG00000037339.18_2128	22	downstream exon 50 nt
38437	ENSMUSG00000052934.15	Fbxo31	chr8	-	122305196	122305247	122305197	122305219	ENSMUSG00000052934.15_4128	22	downstream exon 50 nt
